# Versatile roles of Annexin A4 in ccRCC: impact on membrane repair, transcriptional signatures, and composition of the tumor microenvironment

**DOI:** 10.1101/2024.05.31.596161

**Authors:** Maximilian Wess, Manuel Rogg, Constance Gueib-Picard, Annika Merz, Anna L. Koessinger, Tobias Feilen, Grigor Andreev, Martin Werner, Ian J. Frew, Markus Grabbert, Oliver Schilling, Christoph Schell

## Abstract

Clear cell renal cell carcinoma (ccRCC) is the most prevalent type of renal malignant disease and is characterized by dismal prognosis in the metastasized setting. Invasive growth of cancer cells relates to high levels of compressive forces translating to relevant damage of the plasma membrane. However, functional implications of protein machineries required for plasma membrane repair in ccRCC are not yet completely elucidated. Given the membrane-associated localization of the large family of annexin proteins, we aimed for a global annotation of annexin proteins, which led to the identification of ANXA4 selectively expressed in cancer cells of ccRCC. Interestingly, ANXA4 showed context-dependent distinct localization patterns including the plasma membrane as well as the nuclear compartment/nuclear membrane. We investigated the functional role of ANXA4 in ccRCC employing genetic titration studies (knockdown, CRISPR/Cas9 knockout and overexpression) and identified impaired acute plasma membrane repair as well as invasive capability in conditions of reduced ANXA4 expression. Utilizing computational segmentation of the tumor microenvironment (TME) of ccRCC samples revealed that ANXA4 low tumors exhibited a distinct TME composition compared to ANXA4 high cases. ANXA4 low tumors showed higher levels of tumor infiltrating lymphocytes accompanied by increased deposition of acellular extracellular matrix. Further transcriptomic analysis demonstrated major alterations in transcriptional signatures related to epithelial-mesenchymal transition (EMT) and immune signaling. Transcription factor enrichment analysis and further functional validation identified ELF3 as one central regulator of invasive properties. Our integrative approach including molecular analyses with advanced histopathological segmentation uncovered novel roles for ANXA4 in modulating acute membrane repair, transcriptional regulation, and shaping cellular composition of the ccRCC tumor microenvironment.
