## Supplementary Spreadsheet S2 for "Versatile roles of Annexin A4 in ccRCC: impact on membrane repair, transcriptional signatures, and composition of the tumor microenvironment"

### Sheet: Annexin expression in ccRCC
(A) ANXA4 high expression								(B) ANXA4 low expression
Case ID	Study ID	Number at Risk	Status	Status	Survival Rate	Time (months)		Case ID	Study ID	Number at Risk	Status		Survival Rate	Time (months)
TCGA-BP-4337	kirc_tcga	404	deceased	1	0.997525	0.07		TCGA-A3-A6NN	kirc_tcga	124	censored	0	1	0.1			Hazard ratio
TCGA-A3-A8CQ	kirc_tcga	403	censored	0	0.997525	0.1		TCGA-B4-5835	kirc_tcga	123	censored	0	1	0.53			hazard ratio ( ±95% confidence interval)	(A) ANXA4 high expression	(B) ANXA4 low expression
TCGA-B4-5844	kirc_tcga	402	censored	0	0.997525	0.23		TCGA-B0-4813	kirc_tcga	122	deceased	1	0.991803	0.59			(A) ANXA4 high expression	1.000 (0.790-1.266)	1.742 (1.202-2.524)
TCGA-B4-5843	kirc_tcga	401	censored	0	0.997525	0.36		TCGA-B8-5162	kirc_tcga	121	censored	0	0.991803	1.18			(B) ANXA4 low expression	0.574 (0.396-0.832)	1.000 (0.626-1.598)
TCGA-BP-4166	kirc_tcga	400	censored	0	0.997525	0.43		TCGA-CW-6087	kirc_tcga	120	deceased	1	0.983538	1.35
TCGA-A3-3308	kirc_tcga	399	censored	0	0.997525	0.53		TCGA-B0-4698	kirc_tcga	119	deceased	1	0.975273	1.38			Survival plot summary
TCGA-B8-5551	kirc_tcga	398	censored	0	0.997525	0.53		TCGA-B2-4098	kirc_tcga	118	deceased	1	0.967008	1.68				Number of Cases, Total	Number of Events	Median Months Overall (95% CI)
TCGA-CZ-4856	kirc_tcga	397	censored	0	0.997525	0.59		TCGA-B0-4849	kirc_tcga	117	deceased	1	0.958743	2.27			(A) ANXA4 high expression	404	120	116.75 (84.23 - NA)
TCGA-B8-5164	kirc_tcga	396	censored	0	0.997525	0.85		TCGA-CJ-4918	kirc_tcga	116	deceased	1	0.950478	3.06			(B) ANXA4 low expression	124	53	62.84 (51.48 - NA)
TCGA-BP-5202	kirc_tcga	395	censored	0	0.997525	0.95		TCGA-B0-4714	kirc_tcga	115	deceased	1	0.942213	3.25
TCGA-B4-5834	kirc_tcga	394	censored	0	0.997525	1.25		TCGA-B0-4688	kirc_tcga	114	deceased	1	0.933948	3.32			Survival Type	Number of Patients	# in (A) ANXA4 high expression	# in (B) ANXA4 low expression	Median months survival in (A) ANXA4 high expression (95% CI)	Median months survival in (B) ANXA4 low expression (95% CI)	p-Value	q-Value
TCGA-B0-4690	kirc_tcga	393	deceased	1	0.994987	1.41		TCGA-B0-4699	kirc_tcga	113	deceased	1	0.925683	3.61			Overall	528	404	124	116.75 (84.23 - NA)	62.84 (51.48 - NA)	0.0006229	0.001246
TCGA-AS-3778	kirc_tcga	392	censored	0	0.994987	1.41		TCGA-BP-4771	kirc_tcga	112	deceased	1	0.917418	5.32			Disease Free	429	331	98	123.72 (106.77 - NA)	77.27 (62.81 - NA)	0.0353	0.0353
TCGA-B8-A54G	kirc_tcga	391	censored	0	0.994987	1.74		TCGA-B4-5378	kirc_tcga	111	censored	0	0.917418	5.75
TCGA-CZ-5468	kirc_tcga	390	deceased	1	0.992435	1.94		TCGA-B0-4819	kirc_tcga	110	deceased	1	0.909078	6.01
TCGA-GK-A6C7	kirc_tcga	389	censored	0	0.992435	2		TCGA-BP-5169	kirc_tcga	109	censored	0	0.909078	6.34
TCGA-BP-5173	kirc_tcga	388	deceased	1	0.989877	2.04		TCGA-B0-4841	kirc_tcga	108	deceased	1	0.90066	6.7
TCGA-B0-4706	kirc_tcga	387	deceased	1	0.98732	2.14		TCGA-BP-4974	kirc_tcga	107	deceased	1	0.892243	6.93
TCGA-B0-5096	kirc_tcga	386	deceased	1	0.984762	2.23		TCGA-B0-5095	kirc_tcga	106	deceased	1	0.883826	8.05
TCGA-CZ-5467	kirc_tcga	385	deceased	1	0.982204	2.4		TCGA-G6-A8L6	kirc_tcga	105	deceased	1	0.875408	10.28
TCGA-B0-4693	kirc_tcga	384	deceased	1	0.979646	2.53		TCGA-A3-A8OW	kirc_tcga	104	censored	0	0.875408	10.61
TCGA-B0-4694	kirc_tcga	383	deceased	1	0.977088	3.48		TCGA-BP-4770	kirc_tcga	103	deceased	1	0.866909	10.81
TCGA-BP-4327	kirc_tcga	382	deceased	1	0.974531	3.58		TCGA-BP-4352	kirc_tcga	102	deceased	1	0.85841	11.3
TCGA-BP-4989	kirc_tcga	381	censored	0	0.974531	3.88		TCGA-T7-A92I	kirc_tcga	101	censored	0	0.85841	11.7
TCGA-EU-5905	kirc_tcga	380	censored	0	0.974531	3.91		TCGA-6D-AA2E	kirc_tcga	100	censored	0	0.85841	11.89
TCGA-EU-5907	kirc_tcga	379	censored	0	0.974531	4.17		TCGA-AK-3465	kirc_tcga	99	censored	0	0.85841	12.12
TCGA-A3-3346	kirc_tcga	378	deceased	1	0.971952	4.5		TCGA-BP-4349	kirc_tcga	98	censored	0	0.85841	12.22
TCGA-B0-4691	kirc_tcga	377	deceased	1	0.969374	4.57		TCGA-BP-4756	kirc_tcga	97	censored	0	0.85841	12.29
TCGA-CJ-4920	kirc_tcga	376	deceased	1	0.966796	4.57		TCGA-B8-A8YJ	kirc_tcga	96	censored	0	0.85841	14.16
TCGA-B4-5836	kirc_tcga	375	censored	0	0.966796	4.63		TCGA-B0-5092	kirc_tcga	95	deceased	1	0.849374	15.08
TCGA-B8-A54I	kirc_tcga	374	censored	0	0.966796	4.93		TCGA-BP-4335	kirc_tcga	94	deceased	1	0.840338	15.6
TCGA-B4-5832	kirc_tcga	373	censored	0	0.966796	5.09		TCGA-B0-4810	kirc_tcga	93	deceased	1	0.831302	15.7
TCGA-CW-5584	kirc_tcga	372	deceased	1	0.964197	5.39		TCGA-B0-5099	kirc_tcga	92	deceased	1	0.822267	15.93
TCGA-CZ-4865	kirc_tcga	371	deceased	1	0.961598	5.45		TCGA-BP-4992	kirc_tcga	91	censored	0	0.822267	16.46
TCGA-B4-5838	kirc_tcga	370	censored	0	0.961598	5.45		TCGA-B8-5546	kirc_tcga	90	censored	0	0.822267	16.59
TCGA-B0-4814	kirc_tcga	369	deceased	1	0.958992	5.52		TCGA-B2-A4SR	kirc_tcga	89	censored	0	0.822267	16.66
TCGA-BP-4993	kirc_tcga	368	censored	0	0.958992	5.81		TCGA-B8-4619	kirc_tcga	88	censored	0	0.822267	17.18
TCGA-B0-4703	kirc_tcga	367	deceased	1	0.956379	5.98		TCGA-B0-4697	kirc_tcga	87	deceased	1	0.812815	18.99
TCGA-BP-4761	kirc_tcga	366	censored	0	0.956379	5.98		TCGA-B0-5109	kirc_tcga	86	deceased	1	0.803364	19.28
TCGA-B8-5549	kirc_tcga	365	censored	0	0.956379	6.37		TCGA-MM-A564	kirc_tcga	85	censored	0	0.803364	19.94
TCGA-B0-4713	kirc_tcga	364	deceased	1	0.953752	6.64		TCGA-BP-4795	kirc_tcga	84	censored	0	0.803364	20.37
TCGA-BP-4803	kirc_tcga	363	censored	0	0.953752	6.7		TCGA-BP-4334	kirc_tcga	83	deceased	1	0.793685	21.19
TCGA-BP-4967	kirc_tcga	362	censored	0	0.953752	6.73		TCGA-CJ-4868	kirc_tcga	82	deceased	1	0.784006	21.22
TCGA-CZ-4860	kirc_tcga	361	deceased	1	0.95111	6.77		TCGA-A3-A6NL	kirc_tcga	81	censored	0	0.784006	22.63
TCGA-EU-5906	kirc_tcga	360	censored	0	0.95111	6.77		TCGA-BP-4169	kirc_tcga	80	deceased	1	0.774206	23.03
TCGA-BP-4807	kirc_tcga	359	censored	0	0.95111	6.93		TCGA-CZ-5454	kirc_tcga	79	deceased	1	0.764406	23.72
TCGA-B0-5084	kirc_tcga	358	deceased	1	0.948453	7.29		TCGA-DV-5576	kirc_tcga	78	deceased	1	0.754605	23.88
TCGA-CJ-6033	kirc_tcga	357	deceased	1	0.945796	7.36		TCGA-A3-3313	kirc_tcga	77	deceased	1	0.744805	24.15
TCGA-B0-4701	kirc_tcga	356	deceased	1	0.94314	7.82		TCGA-B0-5085	kirc_tcga	76	deceased	1	0.735005	25.3
TCGA-G6-A5PC	kirc_tcga	355	deceased	1	0.940483	7.95		TCGA-CJ-4891	kirc_tcga	75	deceased	1	0.725205	26.91
TCGA-B8-A54H	kirc_tcga	354	censored	0	0.940483	8.41		TCGA-B8-5163	kirc_tcga	74	censored	0	0.725205	27
TCGA-BP-5177	kirc_tcga	353	censored	0	0.940483	9.63		TCGA-B0-4696	kirc_tcga	73	deceased	1	0.715271	28.45
TCGA-B0-4828	kirc_tcga	352	deceased	1	0.937811	10.09		TCGA-AK-3454	kirc_tcga	72	censored	0	0.715271	28.71
TCGA-CZ-5462	kirc_tcga	351	deceased	1	0.935139	10.22		TCGA-BP-5010	kirc_tcga	71	deceased	1	0.705197	28.84
TCGA-B0-4844	kirc_tcga	350	deceased	1	0.932468	10.28		TCGA-AK-3426	kirc_tcga	70	deceased	1	0.695122	29.07
TCGA-A3-3363	kirc_tcga	349	censored	0	0.932468	10.48		TCGA-B8-A54E	kirc_tcga	69	censored	0	0.695122	29.86
TCGA-B0-4843	kirc_tcga	348	deceased	1	0.929788	10.51		TCGA-B2-5636	kirc_tcga	68	censored	0	0.695122	30.19
TCGA-CZ-5461	kirc_tcga	347	deceased	1	0.927108	10.84		TCGA-BP-4355	kirc_tcga	67	deceased	1	0.684747	31.31
TCGA-B0-5094	kirc_tcga	346	deceased	1	0.924429	10.94		TCGA-B2-3923	kirc_tcga	66	censored	0	0.684747	32.59
TCGA-BP-4798	kirc_tcga	345	deceased	1	0.921749	10.97		TCGA-BP-4354	kirc_tcga	65	deceased	1	0.674213	33.97
TCGA-CJ-4644	kirc_tcga	344	deceased	1	0.91907	11.04		TCGA-B0-5083	kirc_tcga	64	deceased	1	0.663678	34.33
TCGA-A3-A8OV	kirc_tcga	343	censored	0	0.91907	11.17		TCGA-B8-5552	kirc_tcga	63	censored	0	0.663678	34.36
TCGA-B0-5080	kirc_tcga	342	deceased	1	0.916383	11.24		TCGA-BP-5008	kirc_tcga	62	censored	0	0.663678	35.18
TCGA-BP-4782	kirc_tcga	341	censored	0	0.916383	11.63		TCGA-G6-A8L8	kirc_tcga	61	deceased	1	0.652798	35.84
TCGA-DV-5569	kirc_tcga	340	censored	0	0.916383	11.66		TCGA-B0-4822	kirc_tcga	60	deceased	1	0.641918	36.5
TCGA-B0-5081	kirc_tcga	339	deceased	1	0.913679	11.89		TCGA-BP-5004	kirc_tcga	59	censored	0	0.641918	36.99
TCGA-DV-A4VZ	kirc_tcga	338	censored	0	0.913679	11.99		TCGA-A3-3319	kirc_tcga	58	censored	0	0.641918	37.12
TCGA-B4-5377	kirc_tcga	337	censored	0	0.913679	11.99		TCGA-DV-5573	kirc_tcga	57	censored	0	0.641918	37.12
TCGA-DV-5568	kirc_tcga	336	censored	0	0.913679	12.16		TCGA-BP-4799	kirc_tcga	56	deceased	1	0.630456	37.22
TCGA-CZ-5986	kirc_tcga	335	censored	0	0.913679	12.25		TCGA-BP-5182	kirc_tcga	55	censored	0	0.630456	38.27
TCGA-BP-4353	kirc_tcga	334	deceased	1	0.910944	12.32		TCGA-AK-3447	kirc_tcga	54	censored	0	0.630456	39.98
TCGA-3Z-A93Z	kirc_tcga	333	censored	0	0.910944	12.65		TCGA-B0-4821	kirc_tcga	53	deceased	1	0.61856	40.41
TCGA-CZ-5470	kirc_tcga	332	censored	0	0.910944	12.68		TCGA-AS-3777	kirc_tcga	52	censored	0	0.61856	40.67
TCGA-BP-4768	kirc_tcga	331	censored	0	0.910944	13.14		TCGA-BP-4994	kirc_tcga	51	censored	0	0.61856	42.97
TCGA-BP-5187	kirc_tcga	330	censored	0	0.910944	13.34		TCGA-A3-3374	kirc_tcga	50	censored	0	0.61856	43.17
TCGA-BP-5194	kirc_tcga	329	censored	0	0.910944	13.4		TCGA-DV-5565	kirc_tcga	49	censored	0	0.61856	43.66
TCGA-BP-4776	kirc_tcga	328	censored	0	0.910944	13.5		TCGA-BP-4762	kirc_tcga	48	deceased	1	0.605674	44.12
TCGA-CJ-4638	kirc_tcga	327	deceased	1	0.908158	14.16		TCGA-BP-5199	kirc_tcga	47	censored	0	0.605674	44.51
TCGA-BP-4970	kirc_tcga	326	censored	0	0.908158	14.22		TCGA-BP-4995	kirc_tcga	46	censored	0	0.605674	45.04
TCGA-B8-5553	kirc_tcga	325	censored	0	0.908158	14.29		TCGA-A3-3328	kirc_tcga	45	censored	0	0.605674	45.5
TCGA-CZ-5987	kirc_tcga	324	deceased	1	0.905355	14.62		TCGA-AK-3443	kirc_tcga	44	censored	0	0.605674	46.75
TCGA-CZ-4861	kirc_tcga	323	deceased	1	0.902552	14.65		TCGA-BP-4971	kirc_tcga	43	censored	0	0.605674	48.85
TCGA-B0-4823	kirc_tcga	322	deceased	1	0.899749	14.91		TCGA-BP-4789	kirc_tcga	42	censored	0	0.605674	48.92
TCGA-BP-4977	kirc_tcga	321	censored	0	0.899749	14.91		TCGA-A3-3317	kirc_tcga	41	censored	0	0.605674	48.98
TCGA-A3-A6NJ	kirc_tcga	320	censored	0	0.899749	15.37		TCGA-BP-4345	kirc_tcga	40	censored	0	0.605674	49.8
TCGA-B8-A54K	kirc_tcga	319	censored	0	0.899749	15.41		TCGA-B8-4148	kirc_tcga	39	censored	0	0.605674	49.93
TCGA-B0-5694	kirc_tcga	318	deceased	1	0.89692	15.77		TCGA-CJ-4899	kirc_tcga	38	censored	0	0.605674	50.2
TCGA-BP-4787	kirc_tcga	317	deceased	1	0.89409	15.77		TCGA-CJ-4908	kirc_tcga	37	censored	0	0.605674	50.3
TCGA-B8-A7U6	kirc_tcga	316	censored	0	0.89409	16.26		TCGA-CJ-4888	kirc_tcga	36	deceased	1	0.588849	51.48
TCGA-MW-A4EC	kirc_tcga	315	censored	0	0.89409	16.36		TCGA-B0-5098	kirc_tcga	35	deceased	1	0.572025	52.04
TCGA-B0-4818	kirc_tcga	314	deceased	1	0.891243	16.75		TCGA-BP-4341	kirc_tcga	34	deceased	1	0.555201	52.2
TCGA-B8-4146	kirc_tcga	313	censored	0	0.891243	16.79		TCGA-B0-5115	kirc_tcga	33	censored	0	0.555201	52.69
TCGA-B8-A54F	kirc_tcga	312	censored	0	0.891243	17.05		TCGA-B0-5117	kirc_tcga	32	censored	0	0.555201	52.83
TCGA-B8-A54J	kirc_tcga	311	censored	0	0.891243	17.35		TCGA-A3-3347	kirc_tcga	31	deceased	1	0.537291	52.89
TCGA-EU-5904	kirc_tcga	310	censored	0	0.891243	18.1		TCGA-CJ-6028	kirc_tcga	30	deceased	1	0.519381	53.38
TCGA-CJ-5681	kirc_tcga	309	deceased	1	0.888359	18.13		TCGA-BP-4326	kirc_tcga	29	deceased	1	0.501472	53.38
TCGA-A3-3352	kirc_tcga	308	deceased	1	0.885474	18.43		TCGA-B0-5400	kirc_tcga	28	censored	0	0.501472	56.93
TCGA-CZ-5455	kirc_tcga	307	deceased	1	0.88259	18.43		TCGA-B0-4718	kirc_tcga	27	censored	0	0.501472	58.41
TCGA-BP-4340	kirc_tcga	306	deceased	1	0.879706	18.46		TCGA-B0-5108	kirc_tcga	26	censored	0	0.501472	58.54
TCGA-B0-5088	kirc_tcga	305	deceased	1	0.876822	18.5		TCGA-BP-4963	kirc_tcga	25	censored	0	0.501472	60.25
TCGA-BP-5000	kirc_tcga	304	censored	0	0.876822	18.5		TCGA-BP-4769	kirc_tcga	24	censored	0	0.501472	61.63
TCGA-A3-3380	kirc_tcga	303	censored	0	0.876822	18.63		TCGA-BP-4173	kirc_tcga	23	censored	0	0.501472	62.19
TCGA-CW-6097	kirc_tcga	302	deceased	1	0.873918	18.76		TCGA-B0-5100	kirc_tcga	22	deceased	1	0.478677	62.84
TCGA-CJ-5678	kirc_tcga	301	deceased	1	0.871015	18.86		TCGA-DV-5567	kirc_tcga	21	censored	0	0.478677	65.83
TCGA-A3-3382	kirc_tcga	300	censored	0	0.871015	18.86		TCGA-DV-5574	kirc_tcga	20	censored	0	0.478677	66.23
TCGA-MM-A563	kirc_tcga	299	censored	0	0.871015	19.42		TCGA-B0-4834	kirc_tcga	19	deceased	1	0.453484	68.66
TCGA-B0-4707	kirc_tcga	298	deceased	1	0.868092	19.71		TCGA-CZ-4858	kirc_tcga	18	deceased	1	0.42829	69.15
TCGA-BP-5198	kirc_tcga	297	censored	0	0.868092	19.81		TCGA-G6-A8L7	kirc_tcga	17	censored	0	0.42829	70.07
TCGA-A3-3387	kirc_tcga	296	censored	0	0.868092	20.27		TCGA-B0-5702	kirc_tcga	16	censored	0	0.42829	71.35
TCGA-A3-3378	kirc_tcga	295	censored	0	0.868092	20.7		TCGA-BP-4960	kirc_tcga	15	censored	0	0.42829	71.35
TCGA-B0-5075	kirc_tcga	294	deceased	1	0.865139	20.93		TCGA-AK-3461	kirc_tcga	14	censored	0	0.42829	72.83
TCGA-B2-4101	kirc_tcga	293	censored	0	0.865139	21.29		TCGA-AK-3431	kirc_tcga	13	deceased	1	0.395345	73.62
TCGA-B2-5641	kirc_tcga	292	censored	0	0.865139	21.55		TCGA-CW-5591	kirc_tcga	12	censored	0	0.395345	74.61
TCGA-CZ-5463	kirc_tcga	291	censored	0	0.865139	21.75		TCGA-A3-3370	kirc_tcga	11	censored	0	0.395345	74.7
TCGA-B0-5097	kirc_tcga	290	censored	0	0.865139	21.85		TCGA-BP-4759	kirc_tcga	10	censored	0	0.395345	77.92
TCGA-CJ-5679	kirc_tcga	289	deceased	1	0.862146	22.31		TCGA-CW-6090	kirc_tcga	9	censored	0	0.395345	83.84
TCGA-AK-3455	kirc_tcga	288	deceased	1	0.859152	22.44		TCGA-BP-4159	kirc_tcga	8	deceased	1	0.345927	85.45
TCGA-CZ-5466	kirc_tcga	287	censored	0	0.859152	22.5		TCGA-BP-4167	kirc_tcga	7	censored	0	0.345927	89.29
TCGA-CZ-5988	kirc_tcga	286	censored	0	0.859152	22.77		TCGA-AK-3440	kirc_tcga	6	censored	0	0.345927	94.12
TCGA-BP-5186	kirc_tcga	285	censored	0	0.859152	22.77		TCGA-CJ-4642	kirc_tcga	5	censored	0	0.345927	105.29
TCGA-MM-A84U	kirc_tcga	284	censored	0	0.859152	23		TCGA-AK-3433	kirc_tcga	4	censored	0	0.345927	111.99
TCGA-B8-4143	kirc_tcga	283	deceased	1	0.856116	23.29		TCGA-CJ-4890	kirc_tcga	3	censored	0	0.345927	115.6
TCGA-BP-5192	kirc_tcga	282	censored	0	0.856116	23.46		TCGA-AK-3427	kirc_tcga	2	censored	0	0.345927	117.71
TCGA-B8-5159	kirc_tcga	281	censored	0	0.856116	23.72		TCGA-CJ-5671	kirc_tcga	1	censored	0	0.345927	130.98
TCGA-A3-3372	kirc_tcga	280	censored	0	0.856116	24.15
TCGA-B8-5165	kirc_tcga	279	censored	0	0.856116	24.21
TCGA-BP-5195	kirc_tcga	278	censored	0	0.856116	24.61
TCGA-CJ-4893	kirc_tcga	277	censored	0	0.856116	24.64
TCGA-B2-5635	kirc_tcga	276	censored	0	0.856116	24.8
TCGA-B8-4153	kirc_tcga	275	censored	0	0.856116	25.03
TCGA-CJ-5680	kirc_tcga	274	deceased	1	0.852992	25.23
TCGA-CZ-4853	kirc_tcga	273	censored	0	0.852992	25.43
TCGA-B8-4620	kirc_tcga	272	censored	0	0.852992	25.53
TCGA-CJ-5677	kirc_tcga	271	deceased	1	0.849844	25.69
TCGA-BP-4986	kirc_tcga	270	censored	0	0.849844	25.79
TCGA-B8-4621	kirc_tcga	269	censored	0	0.849844	25.89
TCGA-B0-4847	kirc_tcga	268	deceased	1	0.846673	26.05
TCGA-BP-5189	kirc_tcga	267	deceased	1	0.843502	27
TCGA-B8-A54D	kirc_tcga	266	censored	0	0.843502	27.27
TCGA-B0-4838	kirc_tcga	265	deceased	1	0.840319	27.4
TCGA-BP-5006	kirc_tcga	264	censored	0	0.840319	27.6
TCGA-CJ-4894	kirc_tcga	263	deceased	1	0.837124	27.63
TCGA-BP-4329	kirc_tcga	262	deceased	1	0.833929	27.76
TCGA-A3-3383	kirc_tcga	261	censored	0	0.833929	28.29
TCGA-A3-3365	kirc_tcga	260	censored	0	0.833929	28.68
TCGA-B0-4848	kirc_tcga	259	deceased	1	0.830709	29.01
TCGA-B0-4827	kirc_tcga	258	deceased	1	0.827489	29.07
TCGA-A3-3351	kirc_tcga	257	censored	0	0.827489	29.89
TCGA-B0-5107	kirc_tcga	256	deceased	IN30240015898	0.824257	30.45
TCGA-CJ-4887	kirc_tcga	255	deceased	1	0.821024	30.62
TCGA-BP-5175	kirc_tcga	254	censored	0	0.821024	30.62
TCGA-BP-4998	kirc_tcga	253	censored	0	0.821024	30.62
TCGA-A3-3343	kirc_tcga	252	censored	0	0.821024	31.04
TCGA-CZ-5469	kirc_tcga	251	deceased	1	0.817753	31.08
TCGA-BP-5201	kirc_tcga	250	censored	0	0.817753	31.24
TCGA-BP-4985	kirc_tcga	249	deceased	1	0.814469	31.27
TCGA-B2-4102	kirc_tcga	248	censored	0	0.814469	31.27
TCGA-B2-5633	kirc_tcga	247	censored	0	0.814469	31.64
TCGA-BP-5191	kirc_tcga	246	censored	0	0.814469	31.77
TCGA-BP-4351	kirc_tcga	245	censored	0	0.814469	31.87
TCGA-B2-4099	kirc_tcga	244	censored	0	0.814469	31.93
TCGA-BP-4164	kirc_tcga	243	deceased	1	0.811118	32.59
TCGA-B2-5639	kirc_tcga	242	deceased	1	0.807766	32.95
TCGA-BP-5190	kirc_tcga	241	censored	0	0.807766	33.21
TCGA-BP-4982	kirc_tcga	240	censored	0	0.807766	33.31
TCGA-BP-5196	kirc_tcga	239	censored	0	0.807766	33.44
TCGA-A3-A6NI	kirc_tcga	238	censored	0	0.807766	33.44
TCGA-B0-4817	kirc_tcga	237	deceased	1	0.804358	33.48
TCGA-BP-5200	kirc_tcga	236	censored	0	0.804358	34.92
TCGA-CW-5590	kirc_tcga	235	deceased	1	0.800935	35.32
TCGA-BP-5009	kirc_tcga	234	deceased	1	0.797512	35.87
TCGA-B2-3924	kirc_tcga	233	censored	0	0.797512	35.87
TCGA-BP-4981	kirc_tcga	232	deceased	1	0.794074	36.04
TCGA-A3-3323	kirc_tcga	231	censored	0	0.794074	36.33
TCGA-BP-4797	kirc_tcga	230	censored	0	0.794074	36.37
TCGA-BP-4790	kirc_tcga	229	deceased	1	0.790607	36.5
TCGA-A3-3306	kirc_tcga	228	censored	0	0.790607	36.79
TCGA-B0-4852	kirc_tcga	227	deceased	1	0.787124	36.83
TCGA-BP-4801	kirc_tcga	226	censored	0	0.787124	36.93
TCGA-BP-4987	kirc_tcga	225	censored	0	0.787124	36.93
TCGA-BP-5185	kirc_tcga	224	censored	0	0.787124	37.19
TCGA-BP-4332	kirc_tcga	223	censored	0	0.787124	37.22
TCGA-BP-5184	kirc_tcga	222	censored	0	0.787124	37.22
TCGA-A3-3326	kirc_tcga	221	censored	0	0.787124	37.35
TCGA-BP-5007	kirc_tcga	220	censored	0	0.787124	37.45
TCGA-AK-3456	kirc_tcga	219	censored	0	0.787124	37.55
TCGA-AK-3458	kirc_tcga	218	censored	0	0.787124	38.37
TCGA-B0-5120	kirc_tcga	217	censored	0	0.787124	38.4
TCGA-A3-3325	kirc_tcga	216	deceased	1	0.78348	38.44
TCGA-B0-5113	kirc_tcga	215	censored	0	0.78348	38.6
TCGA-BP-5001	kirc_tcga	214	censored	0	0.78348	38.67
TCGA-A3-3324	kirc_tcga	213	censored	0	0.78348	38.96
TCGA-A3-3311	kirc_tcga	212	deceased	1	0.779784	39.13
TCGA-B0-4846	kirc_tcga	211	deceased	1	0.776089	39.42
TCGA-CJ-4895	kirc_tcga	210	deceased	1	0.772393	39.42
TCGA-B8-5158	kirc_tcga	209	censored	0	0.772393	40.01
TCGA-B0-4836	kirc_tcga	208	deceased	1	0.768679	40.67
TCGA-BP-4999	kirc_tcga	207	censored	0	0.768679	41.59
TCGA-BP-4763	kirc_tcga	206	deceased	1	0.764948	41.72
TCGA-B0-5116	kirc_tcga	205	censored	0	0.764948	41.85
TCGA-B0-5402	kirc_tcga	204	censored	0	0.764948	42.38
TCGA-BP-5183	kirc_tcga	203	censored	0	0.764948	42.41
TCGA-B8-4151	kirc_tcga	202	censored	0	0.764948	42.67
TCGA-A3-3358	kirc_tcga	201	censored	0	0.764948	42.94
TCGA-B0-5077	kirc_tcga	200	deceased	1	0.761123	43.27
TCGA-B0-4712	kirc_tcga	199	deceased	1	0.757299	43.92
TCGA-BP-4347	kirc_tcga	198	censored	0	0.757299	44.91
TCGA-B0-4816	kirc_tcga	197	deceased	1	0.753454	45.04
TCGA-CJ-4916	kirc_tcga	196	censored	0	0.753454	45.11
TCGA-B0-4837	kirc_tcga	195	deceased	1	0.749591	45.27
TCGA-B8-4154	kirc_tcga	194	censored	0	0.749591	45.34
TCGA-BP-4973	kirc_tcga	193	censored	0	0.749591	45.47
TCGA-A3-3349	kirc_tcga	192	censored	0	0.749591	45.5
TCGA-DV-5566	kirc_tcga	191	censored	0	0.749591	45.93
TCGA-CZ-4854	kirc_tcga	190	deceased	1	0.745645	46.12
TCGA-B0-5399	kirc_tcga	189	censored	0	0.745645	46.35
TCGA-BP-4983	kirc_tcga	188	censored	0	0.745645	46.42
TCGA-BP-4991	kirc_tcga	187	censored	0	0.745645	46.42
TCGA-CJ-4635	kirc_tcga	186	censored	0	0.745645	46.52
TCGA-B0-4811	kirc_tcga	185	deceased	1	0.741615	46.55
TCGA-CZ-4857	kirc_tcga	184	deceased	1	0.737584	47.04
TCGA-BP-4975	kirc_tcga	183	censored	0	0.737584	47.08
TCGA-CJ-4872	kirc_tcga	182	censored	0	0.737584	47.14
TCGA-A3-3307	kirc_tcga	181	censored	0	0.737584	47.17
TCGA-CJ-4901	kirc_tcga	180	censored	0	0.737584	47.63
TCGA-BP-4804	kirc_tcga	179	censored	0	0.737584	47.93
TCGA-BP-4766	kirc_tcga	178	censored	0	0.737584	48.03
TCGA-BP-5168	kirc_tcga	177	deceased	1	0.733417	48.06
TCGA-B8-5550	kirc_tcga	176	censored	0	0.733417	48.49
TCGA-A3-3322	kirc_tcga	175	censored	0	0.733417	48.55
TCGA-A3-3331	kirc_tcga	174	censored	0	0.733417	48.78
TCGA-B0-5121	kirc_tcga	173	censored	0	0.733417	48.78
TCGA-BP-4346	kirc_tcga	172	deceased	1	0.729153	49.05
TCGA-A3-3316	kirc_tcga	171	censored	0	0.729153	49.05
TCGA-BP-5181	kirc_tcga	170	censored	0	0.729153	49.11
TCGA-CJ-4905	kirc_tcga	169	censored	0	0.729153	49.15
TCGA-CJ-4870	kirc_tcga	168	censored	0	0.729153	49.21
TCGA-CJ-4907	kirc_tcga	167	censored	0	0.729153	49.24
TCGA-BP-4972	kirc_tcga	166	censored	0	0.729153	49.34
TCGA-A3-3320	kirc_tcga	165	censored	0	0.729153	49.54
TCGA-CJ-4902	kirc_tcga	164	censored	0	0.729153	49.93
TCGA-CJ-4892	kirc_tcga	163	censored	0	0.729153	49.97
TCGA-B8-4622	kirc_tcga	162	censored	0	0.729153	50.1
TCGA-B8-5545	kirc_tcga	161	censored	0	0.729153	50.1
TCGA-B0-5119	kirc_tcga	160	censored	0	0.729153	50.99
TCGA-A3-3362	kirc_tcga	159	censored	0	0.729153	51.22
TCGA-CJ-4903	kirc_tcga	158	censored	0	0.729153	51.25
TCGA-B0-4815	kirc_tcga	157	deceased	1	0.724509	52.17
TCGA-BP-5176	kirc_tcga	156	deceased	1	0.719864	52.23
TCGA-B0-5106	kirc_tcga	155	deceased	1	0.71522	52.5
TCGA-CJ-5689	kirc_tcga	154	deceased	1	0.710576	53.22
TCGA-A3-3373	kirc_tcga	153	censored	0	0.710576	53.25
TCGA-A3-3329	kirc_tcga	152	censored	0	0.710576	53.35
TCGA-DV-A4VX	kirc_tcga	151	deceased	1	0.70587	53.42
TCGA-BP-4976	kirc_tcga	150	censored	0	0.70587	53.61
TCGA-B0-4839	kirc_tcga	149	deceased	1	0.701133	53.84
TCGA-B0-4824	kirc_tcga	148	deceased	1	0.696395	54.43
TCGA-CJ-4912	kirc_tcga	147	censored	0	0.696395	54.43
TCGA-CJ-4641	kirc_tcga	146	deceased	1	0.691626	54.57
TCGA-BP-4344	kirc_tcga	145	censored	0	0.691626	54.73
TCGA-BP-4177	kirc_tcga	144	censored	0	0.691626	54.86
TCGA-CZ-5459	kirc_tcga	143	censored	0	0.691626	55.29
TCGA-A3-3376	kirc_tcga	142	deceased	1	0.686755	55.72
TCGA-CJ-4900	kirc_tcga	141	deceased	1	0.681884	56.31
TCGA-B0-4842	kirc_tcga	140	deceased	1	0.677014	56.64
TCGA-DV-5575	kirc_tcga	139	censored	0	0.677014	56.8
TCGA-BP-4777	kirc_tcga	138	censored	0	0.677014	56.87
TCGA-BP-4968	kirc_tcga	137	censored	0	0.677014	57.36
TCGA-B0-4710	kirc_tcga	136	censored	0	0.677014	57.65
TCGA-CJ-4884	kirc_tcga	135	censored	0	0.677014	57.79
TCGA-AK-3450	kirc_tcga	134	censored	0	0.677014	58.44
TCGA-BP-4962	kirc_tcga	133	censored	0	0.677014	58.64
TCGA-CZ-4859	kirc_tcga	132	censored	0	0.677014	58.71
TCGA-CZ-5452	kirc_tcga	131	censored	0	0.677014	58.77
TCGA-B0-5700	kirc_tcga	130	censored	0	0.677014	58.8
TCGA-CJ-4643	kirc_tcga	129	censored	0	0.677014	58.9
TCGA-BP-4969	kirc_tcga	128	censored	0	0.677014	58.94
TCGA-BP-4775	kirc_tcga	127	censored	0	0.677014	60.55
TCGA-BP-4784	kirc_tcga	126	censored	0	0.677014	60.91
TCGA-BP-4964	kirc_tcga	125	censored	0	0.677014	61.17
TCGA-BP-4965	kirc_tcga	124	censored	0	0.677014	61.47
TCGA-BP-4174	kirc_tcga	123	censored	0	0.677014	61.73
TCGA-CJ-4882	kirc_tcga	122	censored	0	0.677014	61.86
TCGA-BP-4774	kirc_tcga	121	censored	0	0.677014	61.93
TCGA-A3-3335	kirc_tcga	120	censored	0	0.677014	61.96
TCGA-BP-4330	kirc_tcga	119	censored	0	0.677014	62.02
TCGA-CJ-5683	kirc_tcga	118	censored	0	0.677014	62.06
TCGA-CZ-5989	kirc_tcga	117	censored	0	0.677014	62.58
TCGA-CJ-6031	kirc_tcga	116	censored	0	0.677014	62.61
TCGA-BP-4343	kirc_tcga	115	deceased	1	0.671127	62.81
TCGA-BP-5178	kirc_tcga	114	deceased	1	0.66524	62.81
TCGA-CJ-4636	kirc_tcga	113	censored	0	0.66524	63.21
TCGA-CZ-4863	kirc_tcga	112	censored	0	0.66524	63.34
TCGA-CZ-5451	kirc_tcga	111	censored	0	0.66524	63.37
TCGA-BP-4961	kirc_tcga	110	censored	0	0.66524	63.57
TCGA-CJ-4889	kirc_tcga	109	censored	0	0.66524	63.93
TCGA-CJ-4886	kirc_tcga	108	censored	0	0.66524	64.13
TCGA-BP-4176	kirc_tcga	107	censored	0	0.66524	64.22
TCGA-CJ-4876	kirc_tcga	106	censored	0	0.66524	64.22
TCGA-CW-5580	kirc_tcga	105	deceased	1	0.658904	64.52
TCGA-B0-4700	kirc_tcga	104	deceased	1	0.652568	65.05
TCGA-B0-4845	kirc_tcga	103	deceased	1	0.646233	65.24
TCGA-A3-3385	kirc_tcga	102	censored	0	0.646233	65.47
TCGA-CZ-5985	kirc_tcga	101	censored	0	0.646233	65.6
TCGA-B0-5110	kirc_tcga	100	censored	0	0.646233	66
TCGA-CJ-4881	kirc_tcga	99	censored	0	0.646233	66.16
TCGA-CW-5588	kirc_tcga	98	censored	0	0.646233	66.26
TCGA-CJ-5686	kirc_tcga	97	censored	0	0.646233	66.95
TCGA-CZ-5984	kirc_tcga	96	censored	0	0.646233	67.9
TCGA-BP-4781	kirc_tcga	95	censored	0	0.646233	68.33
TCGA-AK-3434	kirc_tcga	94	censored	0	0.646233	68.56
TCGA-CZ-5464	kirc_tcga	93	censored	0	0.646233	69.91
TCGA-B0-4945	kirc_tcga	92	deceased	1	0.639208	70.47
TCGA-B0-5695	kirc_tcga	91	censored	0	0.639208	70.63
TCGA-BP-4765	kirc_tcga	90	censored	0	0.639208	71.75
TCGA-CJ-4878	kirc_tcga	89	censored	0	0.639208	71.81
TCGA-CJ-5672	kirc_tcga	88	deceased	1	0.631945	71.94
TCGA-BP-4758	kirc_tcga	87	censored	0	0.631945	72.54
TCGA-CW-5587	kirc_tcga	86	censored	0	0.631945	73.13
TCGA-CJ-4637	kirc_tcga	85	deceased	1	0.62451	73.16
TCGA-CJ-5684	kirc_tcga	84	censored	0	0.62451	73.29
TCGA-B0-5703	kirc_tcga	83	censored	0	0.62451	73.78
TCGA-BP-4342	kirc_tcga	82	deceased	1	0.616894	74.11
TCGA-BP-5174	kirc_tcga	81	censored	0	0.616894	74.15
TCGA-CJ-4873	kirc_tcga	80	censored	0	0.616894	74.21
TCGA-BP-5180	kirc_tcga	79	censored	0	0.616894	74.34
TCGA-A3-3367	kirc_tcga	78	censored	0	0.616894	74.57
TCGA-CJ-4874	kirc_tcga	77	censored	0	0.616894	75
TCGA-CJ-6030	kirc_tcga	76	deceased	1	0.608777	75.53
TCGA-BP-4170	kirc_tcga	75	deceased	1	0.60066	76.97
TCGA-BP-4760	kirc_tcga	74	censored	0	0.60066	77.56
TCGA-CW-5589	kirc_tcga	73	censored	0	0.60066	78.12
TCGA-B0-4833	kirc_tcga	72	deceased	1	0.592318	78.38
TCGA-AK-3445	kirc_tcga	71	censored	0	0.592318	78.58
TCGA-BP-5170	kirc_tcga	70	censored	0	0.592318	79.24
TCGA-CZ-5453	kirc_tcga	69	deceased	1	0.583733	79.47
TCGA-CZ-5456	kirc_tcga	68	censored	0	0.583733	79.57
TCGA-CJ-4871	kirc_tcga	67	censored	0	0.583733	79.6
TCGA-B0-5710	kirc_tcga	66	censored	0	0.583733	79.83
TCGA-CZ-5982	kirc_tcga	65	censored	0	0.583733	80.12
TCGA-BP-4331	kirc_tcga	64	deceased	1	0.574612	80.62
TCGA-B0-5701	kirc_tcga	63	censored	0	0.574612	80.85
TCGA-DV-A4W0	kirc_tcga	62	censored	0	0.574612	81.14
TCGA-CW-5583	kirc_tcga	61	censored	0	0.574612	81.77
TCGA-A3-3359	kirc_tcga	60	censored	0	0.574612	82.26
TCGA-AK-3460	kirc_tcga	59	censored	0	0.574612	82.39
TCGA-AK-3453	kirc_tcga	58	censored	0	0.574612	83.15
TCGA-CJ-4869	kirc_tcga	57	censored	0	0.574612	83.9
TCGA-CZ-5465	kirc_tcga	56	deceased	1	0.564351	84.23
TCGA-CW-5585	kirc_tcga	55	censored	0	0.564351	85.71
TCGA-B0-5696	kirc_tcga	54	censored	0	0.564351	85.71
TCGA-B0-5697	kirc_tcga	53	censored	0	0.564351	86.4
TCGA-BP-4959	kirc_tcga	52	censored	0	0.564351	87.39
TCGA-A3-3357	kirc_tcga	51	censored	0	0.564351	88.3
TCGA-B0-5712	kirc_tcga	50	censored	0	0.564351	89.42
TCGA-BP-4161	kirc_tcga	49	censored	0	0.564351	90.21
TCGA-B0-5104	kirc_tcga	48	deceased	1	0.552594	90.41
TCGA-CZ-5457	kirc_tcga	47	censored	0	0.552594	90.47
TCGA-B0-5102	kirc_tcga	46	deceased	1	0.540581	90.8
TCGA-B0-5713	kirc_tcga	45	censored	0	0.540581	91.39
TCGA-CZ-5458	kirc_tcga	44	censored	0	0.540581	91.62
TCGA-CW-5581	kirc_tcga	43	censored	0	0.540581	91.95
TCGA-CZ-4864	kirc_tcga	42	deceased	1	0.52771	92.97
TCGA-BP-4163	kirc_tcga	41	censored	0	0.52771	93.27
TCGA-BP-4338	kirc_tcga	40	censored	0	0.52771	93.92
TCGA-AK-3451	kirc_tcga	39	censored	0	0.52771	94.22
TCGA-CZ-5460	kirc_tcga	38	censored	0	0.52771	94.38
TCGA-BP-4160	kirc_tcga	37	censored	0	0.52771	94.65
TCGA-BP-4325	kirc_tcga	36	censored	0	0.52771	97.37
TCGA-BP-4165	kirc_tcga	35	censored	0	0.52771	99.77
TCGA-BP-4162	kirc_tcga	34	censored	0	0.52771	100.99
TCGA-CW-6093	kirc_tcga	33	censored	0	0.52771	103.35
TCGA-B0-5706	kirc_tcga	32	censored	0	0.52771	105.29
TCGA-CW-6088	kirc_tcga	31	censored	0	0.52771	105.85
TCGA-CJ-4639	kirc_tcga	30	censored	0	0.52771	106.08
TCGA-CZ-4866	kirc_tcga	29	censored	0	0.52771	107.33
TCGA-CZ-4862	kirc_tcga	28	censored	0	0.52771	107.46
TCGA-CJ-4904	kirc_tcga	27	censored	0	0.52771	108.48
TCGA-AK-3429	kirc_tcga	26	censored	0	0.52771	109.33
TCGA-AK-3436	kirc_tcga	25	censored	0	0.52771	109.43
TCGA-CJ-4897	kirc_tcga	24	censored	0	0.52771	109.76
TCGA-AK-3425	kirc_tcga	23	censored	0	0.52771	109.82
TCGA-BP-4158	kirc_tcga	22	censored	0	0.52771	110.94
TCGA-B0-5690	kirc_tcga	21	censored	0	0.52771	111.43
TCGA-B0-5691	kirc_tcga	20	censored	0	0.52771	112.71
TCGA-CJ-4885	kirc_tcga	19	censored	0	0.52771	113.37
TCGA-CJ-4640	kirc_tcga	18	censored	0	0.52771	114.32
TCGA-CJ-4634	kirc_tcga	17	censored	0	0.52771	114.91
TCGA-CJ-4875	kirc_tcga	16	deceased	1	0.494728	116.75
TCGA-CJ-6027	kirc_tcga	15	deceased	1	0.461746	118.76
TCGA-B0-5698	kirc_tcga	14	censored	0	0.461746	119.28
TCGA-CJ-6032	kirc_tcga	13	censored	0	0.461746	119.55
TCGA-AK-3428	kirc_tcga	12	censored	0	0.461746	122.47
TCGA-CJ-5682	kirc_tcga	11	censored	0	0.461746	122.73
TCGA-B0-5707	kirc_tcga	10	censored	0	0.461746	123
TCGA-B0-5812	kirc_tcga	9	censored	0	0.461746	125.95
TCGA-B0-5699	kirc_tcga	8	censored	0	0.461746	126.18
TCGA-CJ-5675	kirc_tcga	7	censored	0	0.461746	129.3
TCGA-B0-5692	kirc_tcga	6	censored	0	0.461746	129.57
TCGA-B0-5709	kirc_tcga	5	censored	0	0.461746	130.55
TCGA-B0-5711	kirc_tcga	4	censored	0	0.461746	131.04
TCGA-CJ-5676	kirc_tcga	3	censored	0	0.461746	133.61
TCGA-B0-5693	kirc_tcga	2	censored	0	0.461746	133.84
TCGA-B0-5705	kirc_tcga	1	censored	0	0.461746	149.05
