## Supplementary Spreadsheet S4 for "Versatile roles of Annexin A4 in ccRCC: impact on membrane repair, transcriptional signatures, and composition of the tumor microenvironment"

### Sheet: Tabelle1
			ccRCC metastasized	ccRCC not metastasized
	number		9	9
	tumour size	<4	1	1
		<7	6	7
		<10	2	1
	affected kidney	left	3	1
		right	6	8
	gender	male	5	5
		female	4	4
	age at diagnosis	average	62.1	61.5
		range	42-75	42-76
	TNM classification	pT1	4	7
		pT2	1	2
		pT3	4	0
		L	0	0
		V	2	0
		Pn	0	0
		N	0	0
	Resection status	R0	8	9
		R1	1	0
