## Supplementary Spreadsheet S5 for "Versatile roles of Annexin A4 in ccRCC: impact on membrane repair, transcriptional signatures, and composition of the tumor microenvironment"

### Sheet: CPTAC cohort
CPTAC-CCRCC cohort data														ANXA4 high: z-score mRNA >0.5 AND z-score protein >0.5 AND mean z-score mRNA&protein >1
CASE_ID	Specimen_ID	Slide_ID	Label	Sample embedding	Histologic_Type	histological_subtype	Tumor_grade	Tumor_stage	ImmuneScore_ESTIMATE	StromaScore_ESTIMATE	z-score ANXA4 mRNA	z-score ANXA4 protein	Group	ANXA4 low: z-score mRNA <-0.5 AND z-score protein <-0.5 AND mean z-score mRNA&protein <-1
C3L-02352	C3L-02352-01	C3L-02352-21	C3L-02352-T	FFPE	Clear cell renal cell carcinoma	CH	G3	Stage I	1822.28	364.109	2.26939	1.48471	ANXA4 high
C3L-00004	C3L-00004-01	C3L-00004-21	C3L-00004-T	FFPE	Clear cell renal cell carcinoma	CH	G3	Stage III	2137.9	512.509	1.52161	1.59417	ANXA4 high
C3N-02811	C3N-02811-02	C3N-02811-22	C3N-02811-T	FFPE	Clear cell renal cell carcinoma	CH	G3	Stage I	1927.69	173.798	1.75648	1.33806	ANXA4 high
C3N-02262	C3N-02262-02	C3N-02262-22	C3N-02262-T	FFPE	Clear cell renal cell carcinoma	CH	G3	Stage I	1659.94	475.605	1.8759	1.05097	ANXA4 high
C3N-02264	C3N-02264-01	C3N-02264-21	C3N-02264-T	FFPE	Clear cell renal cell carcinoma	CL	G1	Stage I	2196.15	1593.57	1.15515	1.69616	ANXA4 high
C3N-01088	C3N-01088-04	C3N-01088-24	C3N-01088-T	FFPE	Clear cell renal cell carcinoma	CL	G2	NA	1207.4	827.172	1.6356	1.18012	ANXA4 high
C3L-00606	C3L-00606-01	C3L-00606-21	C3L-00606-T	FFPE	Clear cell renal cell carcinoma	CH	G3	Stage III	1371.9	233.552	0.883967	1.81859	ANXA4 high
C3L-00448	C3L-00448-01	C3L-00448-21	C3L-00448-T	FFPE	Clear cell renal cell carcinoma	CL	G2	Stage I	858.806	688.292	0.795424	1.84668	ANXA4 high
C3L-00969	C3L-00969-01	C3L-00969-21	C3L-00969-T	FFPE	Clear cell renal cell carcinoma	CH	G3	Stage IV	2500.26	730.214	1.72155	0.91608	ANXA4 high
C3N-02945	C3N-02945-01	C3N-02945-21	C3N-02945-T	FFPE	Clear cell renal cell carcinoma	CH-S	G4	Stage III	2206.29	1203.5	1.06718	1.48684	ANXA4 high
C3N-02160	C3N-02160-04	C3N-02160-24	C3N-02160-T	FFPE	Clear cell renal cell carcinoma	CL	G2	NA	1072.85	454.563	1.31494	1.23433	ANXA4 high
C3N-00317	C3N-00317-04	C3N-00317-24	C3N-00317-T	Frozen-NE	Clear cell renal cell carcinoma	CL	G2	Stage I	2339.01	771.766	1.4286	1.11398	ANXA4 high	exculded for histology analysis
C3L-02556	C3L-02556-02	C3L-02556-22	C3L-02556-T	FFPE	Clear cell renal cell carcinoma	CL	G2	Stage III	1571.78	847.423	1.26771	1.22915	ANXA4 high
C3N-01651	C3N-01651-01	C3N-01651-21	C3N-01651-T	FFPE	Clear cell renal cell carcinoma	CH	G3	Stage II	1336.18	445.266	1.19672	1.27671	ANXA4 high
C3L-00607	C3L-00607-01	C3L-00607-21	C3L-00607-T	FFPE	Clear cell renal cell carcinoma	CH	G3	Stage III	2609.26	122.751	0.897225	1.56993	ANXA4 high
C3N-00573	C3N-00573-04	C3N-00573-24	C3N-00573-T	FFPE	Clear cell renal cell carcinoma	CL	G2	Stage II	1198.79	589.249	1.15793	1.1498	ANXA4 high
C3L-00416	C3L-00416-02	C3L-00416-22	C3L-00416-T	FFPE	Clear cell renal cell carcinoma	CH	G4	Stage III	2632.25	817.509	1.20192	1.03807	ANXA4 high
C3N-02263	C3N-02263-01	C3N-02263-21	C3N-02263-T	FFPE	Clear cell renal cell carcinoma	CL	G2	Stage I	1731.53	431.417	1.34394	0.889386	ANXA4 high
C3N-00733	C3N-00733-01	C3N-00733-21	C3N-00733-T	FFPE	Clear cell renal cell carcinoma	CL	G2	Stage III	1763.61	777.874	1.07328	1.14966	ANXA4 high
C3N-00168	C3N-00168-02	C3N-00168-22	C3N-00168-T	FFPE	Clear cell renal cell carcinoma	CH	G3	Stage I	2199.31	1313.97	0.871232	1.32515	ANXA4 high
C3N-00491	C3N-00491-05	C3N-00491-25	C3N-00491-T	Frozen-NE	Clear cell renal cell carcinoma	CL	G2	Stage IV	1973.44	1396.06	0.982637	1.18639	ANXA4 high	exculded for histology analysis
C3L-00799	C3L-00799-01	C3L-00799-21	C3L-00799-T	FFPE	Clear cell renal cell carcinoma	CL	G2	Stage I	1417.31	880.196	0.610666	1.51148	ANXA4 high
C3N-01808	C3N-01808-02;C3N-01808-03	C3N-01808-22;C3N-01808-23	C3N-01808-T	FFPE	Clear cell renal cell carcinoma	CL	G2	Stage I	1006.12	654.915	0.959711	1.1249	ANXA4 high
C3L-01869	C3L-01869-02	C3L-01869-22	C3L-01869-T	FFPE	Clear cell renal cell carcinoma	CL	G2	Stage III	595.924	68.8327	1.18941	0.83392	ANXA4 high
C3L-00010	C3L-00010-01	C3L-00010-21	C3L-00010-T	FFPE	Clear cell renal cell carcinoma	CH	G3	Stage I	1784.42	577.792	1.46965	0.543616	ANXA4 high
C3L-02201	C3L-02201-01	C3L-02201-21	C3L-02201-T	FFPE	Clear cell renal cell carcinoma	CH	G3	Stage III	1233.8	285.858	1.20892	0.797468	ANXA4 high
C3L-00982	C3L-00982-01	C3L-00982-21	C3L-00982-T	FFPE	Clear cell renal cell carcinoma	CL	G2	Stage I	2584.95	2036.27	-0.885161	-1.14567	ANXA4 low
C3L-01836	C3L-01836-02	C3L-01836-22	C3L-01836-T	FFPE	Clear cell renal cell carcinoma	CH	G3	Stage I	1632.35	804.656	-1.0479	-1.04092	ANXA4 low
C3L-02214	C3L-02214-01	C3L-02214-21	C3L-02214-T	FFPE	Clear cell renal cell carcinoma	CL	G2	Stage I	2276.79	1341.84	-0.848619	-1.4127	ANXA4 low
C3L-00790	C3L-00790-01	C3L-00790-21	C3L-00790-T	FFPE	Clear cell renal cell carcinoma	CL	G2	Stage I	2131.27	1361.27	-1.56803	-0.7364	ANXA4 low
C3N-01213	C3N-01213-01	C3N-01213-21	C3N-01213-T	FFPE	Clear cell renal cell carcinoma	CL	G1	Stage III	1362.28	961.196	-1.51748	-0.997443	ANXA4 low
C3N-00244	C3N-00244-01;C3N-00244-02;C3N-00244-03	C3N-00244-21;C3N-00244-22;C3N-00244-23	C3N-00244-T	FFPE	Clear cell renal cell carcinoma	CL	G2	Stage I	1395.02	656.069	-1.83163	-0.804729	ANXA4 low
C3N-01220	C3N-01220-02	C3N-01220-22	C3N-01220-T	FFPE	Clear cell renal cell carcinoma	CH-S	G4	Stage IV	1896.63	-116.738	-1.71498	-1.07011	ANXA4 low
C3L-02364	C3L-02364-01	C3L-02364-21	C3L-02364-T	FFPE	Clear cell renal cell carcinoma	CL	G2	Stage I	2234.77	1393.3	-1.32642	-1.64467	ANXA4 low
C3N-01657	C3N-01657-02	C3N-01657-22	C3N-01657-T	FFPE	Clear cell renal cell carcinoma	CL	G1	Stage I	2686.95	1474.11	-0.930347	-2.06605	ANXA4 low
C3N-01085	C3N-01085-02	C3N-01085-22	C3N-01085-T	FFPE	Clear cell renal cell carcinoma	CL	G2	NA	1885.35	1582.27	-2.02266	-1.09652	ANXA4 low
C3N-02063	C3N-02063-01	C3N-02063-21	C3N-02063-T	FFPE	Clear cell renal cell carcinoma	CL	G2	Stage I	2704.35	1347.7	-1.84511	-1.33735	ANXA4 low
C3L-01459	C3L-01459-01	C3L-01459-21	C3L-01459-T	FFPE	Clear cell renal cell carcinoma	CL	G2	Stage I	2429.37	1201.86	-1.54218	-1.72476	ANXA4 low
C3N-01524	C3N-01524-03	C3N-01524-23	C3N-01524-T	FFPE	Clear cell renal cell carcinoma	CH	G3	Stage II	1623.01	1289.86	-1.93305	-1.43591	ANXA4 low
C3N-00154	C3N-00154-04	C3N-00154-24	C3N-00154-T	FFPE	Clear cell renal cell carcinoma	CH	G3	Stage II	2505.55	894.856	-0.977685	-2.45847	ANXA4 low
C3L-00815	C3L-00815-01	C3L-00815-21	C3L-00815-T	FFPE	Clear cell renal cell carcinoma	CL	G2	Stage I	2206.36	1726.71	-1.44178	-2.00591	ANXA4 low
C3N-00150	C3N-00150-01	C3N-00150-21	C3N-00150-T	FFPE	Clear cell renal cell carcinoma	CH	G3	Stage IV	2302.44	1724.41	-2.50828	-1.72043	ANXA4 low
C3L-01033	C3L-01033-03	C3L-01033-23	C3L-01033-T	FFPE	Clear cell renal cell carcinoma	CH	G3	Stage II	1694.64	905.518	-3.12706	-1.97789	ANXA4 low
C3N-01648	C3N-01648-02;C3N-01648-01	C3N-01648-22;C3N-01648-21	C3N-01648-T	FFPE	Clear cell renal cell carcinoma	CH-S	G4	Stage II	3536.24	2071.64	-3.69546	-4.12088	ANXA4 low
C3L-00981	C3L-00981-01	C3L-00981-21	C3L-00981-T	FFPE	Clear cell renal cell carcinoma	CL	G2	Stage II	1498.96	-13.4906	2.25456	0.401712
C3N-01536	C3N-01536-03	C3N-01536-23	C3N-01536-T	FFPE	Clear cell renal cell carcinoma	CL	G2	Stage III	1606.63	199.527	1.11445	0.884893
C3N-01646	C3N-01646-01	C3N-01646-21	C3N-01646-T	FFPE	Clear cell renal cell carcinoma	CH	G3	Stage III	1348.28	660.358	1.09962	0.866105
C3N-00149	C3N-00149-02	C3N-00149-22	C3N-00149-T	FFPE	Clear cell renal cell carcinoma	CH	G3	Stage IV	1740.59	1135.2	1.41239	0.548092
C3L-00581	C3L-00581-01	C3L-00581-21	C3L-00581-T	FFPE	Clear cell renal cell carcinoma	CL	G2	Stage II	1780.85	772.592	0.96812	0.941132
C3N-00314	C3N-00314-04	C3N-00314-24	C3N-00314-T	Frozen-NE	Clear cell renal cell carcinoma	CL	G2	Stage I	1351.34	1074.38	0.371329	1.48169
C3N-02338	C3N-02338-02	C3N-02338-22	C3N-02338-T	FFPE	Clear cell renal cell carcinoma	CH-S	G4	Stage III	1753.4	931.548	1.24069	0.598304
C3L-00814	C3L-00814-01	C3L-00814-21	C3L-00814-T	FFPE	Clear cell renal cell carcinoma	CL	G2	Stage I	1943.63	344.794	0.773347	1.03076
C3N-00390	C3N-00390-02	C3N-00390-22	C3N-00390-T	Frozen-NE	Clear cell renal cell carcinoma	CL	G2	Stage IV	2603.83	788.084	0.583212	1.20845
C3L-01281	C3L-01281-01	C3L-01281-21	C3L-01281-T	FFPE	Clear cell renal cell carcinoma	CH	G4	Stage IV	1280.29	480.6	0.072601	1.69112
C3N-00242	C3N-00242-01;C3N-00242-02	C3N-00242-21;C3N-00242-22	C3N-00242-T	FFPE	Clear cell renal cell carcinoma	CL	G2	Stage I	446.307	-409.037	0.949518	0.805385
C3N-02005	C3N-02005-01;C3N-02005-02	C3N-02005-21;C3N-02005-22	C3N-02005-T	FFPE	Clear cell renal cell carcinoma	CL	G2	Stage I	1568.26	175.912	0.85247	0.898492
C3L-00791	C3L-00791-01	C3L-00791-21	C3L-00791-T	FFPE	Clear cell renal cell carcinoma	CH	G3	Stage III	1687.14	258.549	0.540214	1.17254
C3L-00910	C3L-00910-02	C3L-00910-22	C3L-00910-T	FFPE	Clear cell renal cell carcinoma	CH	G3	Stage I	1892.72	1067.73	0.5888	1.11177
C3N-02265	C3N-02265-01	C3N-02265-21	C3N-02265-T	FFPE	Clear cell renal cell carcinoma	CL	G1	Stage III	1890.14	816.954	1.05235	0.624182
C3N-02015	C3N-02015-01	C3N-02015-21	C3N-02015-T	FFPE	Clear cell renal cell carcinoma	CL	G2	Stage I	1031.24	628.265	0.788217	0.884806
C3N-01902	C3N-01902-05	C3N-01902-25	C3N-01902-T	FFPE	Clear cell renal cell carcinoma	CL	G2	Stage III	937.351	1055.71	0.891011	0.758028
C3N-01656	C3N-01656-01	C3N-01656-21	C3N-01656-T	FFPE	Clear cell renal cell carcinoma	CL	G2	Stage III	1143.71	135.633	1.12451	0.520101
C3L-02551	C3L-02551-01	C3L-02551-21	C3L-02551-T	FFPE	Clear cell renal cell carcinoma	CL	G2	Stage III	2428.64	652.727	1.20455	0.384775
C3N-01091	C3N-01091-03	C3N-01091-23	C3N-01091-T	FFPE	Clear cell renal cell carcinoma	CH	G3	NA	1087.53	430.276	1.19067	0.356871
C3L-01107	C3L-01107-01	C3L-01107-21	C3L-01107-T	FFPE	Clear cell renal cell carcinoma	CL	G2	Stage I	2343.96	928.148	0.386944	1.10724
C3L-01954	C3L-01954-01	C3L-01954-21	C3L-01954-T	FFPE	Clear cell renal cell carcinoma	CH	G3	Stage I	866.394	350.825	1.15019	0.255924
C3L-01665	C3L-01665-03	C3L-01665-23	C3L-01665-T	FFPE	Clear cell renal cell carcinoma	CH	G4	Stage III	1580.14	1229.76	0.358358	1.04696
C3L-00817	C3L-00817-01	C3L-00817-21	C3L-00817-T	FFPE	Clear cell renal cell carcinoma	CL	G2	Stage I	1769.15	1089.97	0.519101	0.846178
C3N-01905	C3N-01905-01	C3N-01905-21	C3N-01905-T	FFPE	Clear cell renal cell carcinoma	CL	G2	Stage III	1974.12	1643.92	0.515192	0.805467
C3N-03020	C3N-03020-02	C3N-03020-22	C3N-03020-T	FFPE	Clear cell renal cell carcinoma	CL	G1	Stage I	1186.85	485.732	0.36283	0.93883
C3L-01288	C3L-01288-02	C3L-01288-22	C3L-01288-T	FFPE	Clear cell renal cell carcinoma	CL	G1	Stage I	1368.49	935.335	0.636889	0.663449
C3N-01522	C3N-01522-01	C3N-01522-21	C3N-01522-T	FFPE	Clear cell renal cell carcinoma	CL	G2	Stage I	1115.64	188.654	0.161619	1.11551
C3L-01106	C3L-01106-02;C3L-01106-01	C3L-01106-22;C3L-01106-21	C3L-01106-T	FFPE	Clear cell renal cell carcinoma	CH	G3	Stage II	954.771	401.482	0.611594	0.633613
C3N-00852	C3N-00852-03	C3N-00852-23	C3N-00852-T	Frozen-NE	Clear cell renal cell carcinoma	CH	G3	Stage III	1503.33	-125.953	0.50346	0.659085
C3N-03018	C3N-03018-02	C3N-03018-22	C3N-03018-T	FFPE	Clear cell renal cell carcinoma	CL	G2	Stage I	1111.53	266.832	0.757055	0.397894
C3N-00380	C3N-00380-01	C3N-00380-21	C3N-00380-T	Frozen-NE	Clear cell renal cell carcinoma	CL	G2	Stage I	2090.59	1468.1	-0.390096	1.4782
C3N-00646	C3N-00646-03	C3N-00646-23	C3N-00646-T	FFPE	Clear cell renal cell carcinoma	CL	G2	Stage I	1405.51	1518.26	0.930375	0.151432
C3L-01287	C3L-01287-02	C3L-01287-22	C3L-01287-T	FFPE	Clear cell renal cell carcinoma	CH-R	G4	Stage IV	1910.97	824.207	0.2665	0.809035
C3L-02857	C3L-02857-01	C3L-02857-21	C3L-02857-T	FFPE	Clear cell renal cell carcinoma	CL	G2	Stage I	264.263	970.077	0.170054	0.829313
C3N-00246	C3N-00246-03;C3N-00246-01;C3N-00246-02	C3N-00246-23;C3N-00246-21;C3N-00246-22	C3N-00246-T	FFPE	Clear cell renal cell carcinoma	CL	G2	Stage I	879.743	120.082	0.218849	0.758692
C3N-00437	C3N-00437-02	C3N-00437-22	C3N-00437-T	Frozen-NE	Clear cell renal cell carcinoma	CH	G3	Stage III	2313.76	274.719	0.659002	0.293176
C3L-01861	C3L-01861-02	C3L-01861-22	C3L-01861-T	FFPE	Clear cell renal cell carcinoma	CH	G3	Stage I	1992.19	1357.37	0.532807	0.414554
C3N-01083	C3N-01083-02	C3N-01083-22	C3N-01083-T	FFPE	Clear cell renal cell carcinoma	CL	G2	NA	2065.68	1582.62	0.615793	0.330186
C3N-00177	C3N-00177-03	C3N-00177-23	C3N-00177-T	FFPE	Clear cell renal cell carcinoma	CL	G2	Stage III	2670.16	1121.74	0.933357	0.004525
C3L-02841	C3L-02841-01	C3L-02841-21	C3L-02841-T	FFPE	Clear cell renal cell carcinoma	CH	G4	Stage III	2675.35	599.345	0.586358	0.332677
C3L-00991	C3L-00991-01	C3L-00991-21	C3L-00991-T	Frozen-NE	Clear cell renal cell carcinoma	CL	G2	Stage II	2077.2	1121.62	0.685909	0.219799
C3N-00312	C3N-00312-03	C3N-00312-23	C3N-00312-T	Frozen-NE	Clear cell renal cell carcinoma	CH	G3	Stage III	1590.34	390.659	0.618722	0.275566
C3L-01951	C3L-01951-01	C3L-01951-21	C3L-01951-T	FFPE	Clear cell renal cell carcinoma	CL	G2	Stage I	1499.28	1038.12	0.573269	0.309809
C3L-01963	C3L-01963-01	C3L-01963-21	C3L-01963-T	FFPE	Clear cell renal cell carcinoma	CL	G2	Stage II	767.187	57.5451	0.265147	0.587133
C3N-02763	C3N-02763-02;C3N-02763-01	C3N-02763-22;C3N-02763-21	C3N-02763-T	FFPE	Clear cell renal cell carcinoma	CL	G2	Stage I	1270.09	567.308	0.456422	0.34659
C3L-00968	C3L-00968-04	C3L-00968-24	C3L-00968-T	FFPE	Clear cell renal cell carcinoma	CH-S	G4	Stage IV	1125.53	295.226	1.06121	-0.272045
C3L-00088	C3L-00088-02;C3L-00088-01	C3L-00088-22;C3L-00088-21	C3L-00088-T	FFPE	Clear cell renal cell carcinoma	CL	G2	Stage III	1681.45	543.767	0.328668	0.454047
C3L-02553	C3L-02553-01	C3L-02553-21	C3L-02553-T	FFPE	Clear cell renal cell carcinoma	CL	G1	Stage I	836.206	3.77084	0.533669	0.212727
C3L-00011	C3L-00011-01	C3L-00011-21	C3L-00011-T	FFPE	Clear cell renal cell carcinoma	CH-R	G4	Stage IV	719.267	443.031	0.576206	0.168308
C3L-01034	C3L-01034-02	C3L-01034-22	C3L-01034-T	FFPE	Clear cell renal cell carcinoma	CL	G2	Stage I	1680.55	679.458	-0.425859	1.13692
C3N-03019	C3N-03019-02	C3N-03019-22	C3N-03019-T	FFPE	Clear cell renal cell carcinoma	CL	G2	Stage I	1215.13	746.792	0.435383	0.256719
C3N-02070	C3N-02070-01;C3N-02070-02	C3N-02070-21;C3N-02070-22	C3N-02070-T	FFPE	Clear cell renal cell carcinoma	CL	G2	Stage I	1433.41	354.684	0.223699	0.455375
C3L-00418	C3L-00418-01	C3L-00418-21	C3L-00418-T	FFPE	Clear cell renal cell carcinoma	CL	G2	Stage III	1294.08	619.532	-0.448244	1.11961
C3L-00980	C3L-00980-02	C3L-00980-22	C3L-00980-T	FFPE	Clear cell renal cell carcinoma	CL	G2	Stage I	2329.05	1127.78	0.507402	0.162916
C3L-01302	C3L-01302-03	C3L-01302-23	C3L-01302-T	FFPE	Clear cell renal cell carcinoma	CH	G4	Stage III	1805.39	955.753	0.783875	-0.151592
C3L-02220	C3L-02220-01	C3L-02220-21	C3L-02220-T	FFPE	Clear cell renal cell carcinoma	CH	G4	Stage III	1463.32	912.991	0.172064	0.428377
C3N-00310	C3N-00310-03	C3N-00310-23	C3N-00310-T	Frozen-NE	Clear cell renal cell carcinoma	CL	G2	Stage III	1265.91	242.911	-0.080235	0.651937
C3L-01929	C3L-01929-01	C3L-01929-21	C3L-01929-T	FFPE	Clear cell renal cell carcinoma	CH	G3	Stage I	2509.05	1257.63	0.450639	0.114609
C3L-02842	C3L-02842-01	C3L-02842-21	C3L-02842-T	FFPE	Clear cell renal cell carcinoma	CH	G4	Stage I	1316.21	877.015	0.294891	0.26
C3L-01557	C3L-01557-01	C3L-01557-21	C3L-01557-T	FFPE	Clear cell renal cell carcinoma	CH	G3	Stage III	985.92	881.024	-0.036195	0.570502
C3N-01179	C3N-01179-01	C3N-01179-21	C3N-01179-T	FFPE	Clear cell renal cell carcinoma	CL	G2	Stage III	1157.18	775.517	0.177066	0.345903
C3N-02066	C3N-02066-01;C3N-02066-02	C3N-02066-21;C3N-02066-22	C3N-02066-T	FFPE	Clear cell renal cell carcinoma	CL	G2	Stage II	1804.67	568.143	0.150564	0.357398
C3N-01200	C3N-01200-02	C3N-01200-22	C3N-01200-T	Frozen-NE	Clear cell renal cell carcinoma	CH	G3	Stage IV	2052.13	1417.85	-0.219414	0.724804
C3L-00908	C3L-00908-01	C3L-00908-21	C3L-00908-T	FFPE	Clear cell renal cell carcinoma	CH	G3	Stage II	2345.03	730.936	0.155047	0.33088
C3N-00834	C3N-00834-01	C3N-00834-21	C3N-00834-T	FFPE	Clear cell renal cell carcinoma	CL	G1	Stage I	1194.84	271.785	0.021302	0.459636
C3L-00026	C3L-00026-01	C3L-00026-21	C3L-00026-T	FFPE	Clear cell renal cell carcinoma	CH	G3	Stage I	1331.13	36.7713	0.753618	-0.300918
C3L-02211	C3L-02211-01	C3L-02211-21	C3L-02211-T	FFPE	Clear cell renal cell carcinoma	CL	G1	Stage I	1373.57	1151.31	0.156348	0.290945
C3L-01313	C3L-01313-03	C3L-01313-23	C3L-01313-T	FFPE	Clear cell renal cell carcinoma	CH	G4	Stage III	1093.15	347.4	0.265226	0.169383
C3L-01286	C3L-01286-02	C3L-01286-22	C3L-01286-T	FFPE	Clear cell renal cell carcinoma	CH	G3	Stage III	865.05	153.875	0.224407	0.206029
C3N-02577	C3N-02577-01;C3N-02577-02	C3N-02577-21;C3N-02577-22	C3N-02577-T	FFPE	Clear cell renal cell carcinoma	CL	G2	Stage IV	1106.66	497.972	0.00911	0.408155
C3L-01465	C3L-01465-01	C3L-01465-21	C3L-01465-T	FFPE	Clear cell renal cell carcinoma	CH	G3	Stage IV	1501.79	775.838	0.294386	0.091551
C3L-00813	C3L-00813-01	C3L-00813-21	C3L-00813-T	FFPE	Clear cell renal cell carcinoma	CH	G3	Stage III	1461.09	745.498	-0.490777	0.863452
C3L-01607	C3L-01607-01	C3L-01607-21	C3L-01607-T	FFPE	Clear cell renal cell carcinoma	CH	G3	Stage III	2699.46	677.446	0.187206	0.182678
C3L-01681	C3L-01681-01	C3L-01681-26	C3L-01681-T	FFPE	Clear cell renal cell carcinoma	CH	G3	Stage III	1656.68	897.972	0.063885	0.288059
C3N-02431	C3N-02431-02;C3N-02431-03	C3N-02431-22;C3N-02431-23	C3N-02431-T	FFPE	Clear cell renal cell carcinoma	CL	G2	Stage I	3286.33	632.418	0.338671	-0.008836
C3N-00494	C3N-00494-02;C3N-00494-03	C3N-00494-22;C3N-00494-23	C3N-00494-T	Frozen-NE	Clear cell renal cell carcinoma	CL	G2	Stage I	410.077	-113.365	0.424364	-0.113244
C3L-00447	C3L-00447-02	C3L-00447-22	C3L-00447-T	FFPE	Clear cell renal cell carcinoma	CH	G3	Stage I	2005.62	742.91	0.155178	0.150612
C3L-01603	C3L-01603-03	C3L-01603-23	C3L-01603-T	FFPE	Clear cell renal cell carcinoma	CL	G2	Stage I	2221.43	623.004	-0.059304	0.352928
C3L-00369	C3L-00369-01	C3L-00369-21	C3L-00369-T	FFPE	Clear cell renal cell carcinoma	CL	G2	Stage III	1085.19	233.009	-0.146575	0.438497
C3L-01976	C3L-01976-01	C3L-01976-21	C3L-01976-T	FFPE	Clear cell renal cell carcinoma	CL	G2	Stage I	955.209	1159.25	0.124878	0.159159
C3L-00792	C3L-00792-01	C3L-00792-21	C3L-00792-T	FFPE	Clear cell renal cell carcinoma	CH	G3	Stage II	2070.07	75.4399	0.110596	0.161767
C3N-00315	C3N-00315-03	C3N-00315-23	C3N-00315-T	Frozen-NE	Clear cell renal cell carcinoma	CH	G3	Stage I	3042.42	-431.216	0.662752	-0.403721
C3L-00966	C3L-00966-03	C3L-00966-23	C3L-00966-T	FFPE	Clear cell renal cell carcinoma	CL	G2	Stage I	1530.51	1146.64	-0.274051	0.51943
C3L-01958	C3L-01958-01	C3L-01958-21	C3L-01958-T	FFPE	Clear cell renal cell carcinoma	CL	G2	Stage III	556.742	640.723	0.268533	-0.037433
C3L-01283	C3L-01283-01	C3L-01283-21	C3L-01283-T	FFPE	Clear cell renal cell carcinoma	CH	G3	Stage I	3230.97	1067.08	-0.001715	0.23216
C3L-01885	C3L-01885-03	C3L-01885-23	C3L-01885-T	FFPE	Clear cell renal cell carcinoma	CH-S	G4	Stage I	1455.89	1245.25	0.167319	0.061005
C3N-01081	C3N-01081-03	C3N-01081-23	C3N-01081-T	FFPE	Clear cell renal cell carcinoma	CH	G3	NA	1611.16	1452.01	0.388208	-0.160017
C3N-00715	C3N-00715-01	C3N-00715-21	C3N-00715-T	FFPE	Clear cell renal cell carcinoma	CH-S	G4	NA	2766.84	1354.44	0.463439	-0.264006
C3N-01655	C3N-01655-01	C3N-01655-21	C3N-01655-T	FFPE	Clear cell renal cell carcinoma	CL	G2	Stage I	2217.03	349.681	0.202091	-0.004006
C3N-01077	C3N-01077-03	C3N-01077-23	C3N-01077-T	FFPE	Clear cell renal cell carcinoma	CH	G3	NA	1952.96	1352.09	0.291057	-0.105728
C3N-00577	C3N-00577-02	C3N-00577-22	C3N-00577-T	FFPE	Clear cell renal cell carcinoma	CH	G3	Stage IV	979.358	696.524	0.501487	-0.33749
C3N-01176	C3N-01176-01	C3N-01176-21	C3N-01176-T	FFPE	Clear cell renal cell carcinoma	CL	G2	Stage III	1679.09	467.741	-0.153177	0.260822
C3N-02723	C3N-02723-01	C3N-02723-21	C3N-02723-T	FFPE	Clear cell renal cell carcinoma	CH	G3	Stage IV	2894.07	1413.25	0.64646	-0.570218
C3L-00561	C3L-00561-01	C3L-00561-21	C3L-00561-T	FFPE	Clear cell renal cell carcinoma	CH	G4	Stage III	2202.77	549.203	0.059832	0.013911
C3L-00360	C3L-00360-01	C3L-00360-21	C3L-00360-T	FFPE	Clear cell renal cell carcinoma	CH	G3	Stage II	2157.4	637.102	-0.355106	0.401554
C3N-00305	C3N-00305-02	C3N-00305-22	C3N-00305-T	Frozen-NE	Clear cell renal cell carcinoma	CL	G1	Stage I	1014.31	1526.2	-0.121459	0.156271
C3N-01654	C3N-01654-01	C3N-01654-21	C3N-01654-T	FFPE	Clear cell renal cell carcinoma	CL	G2	Stage III	1477.77	1258.51	-0.060579	0.090174
C3L-02208	C3L-02208-01	C3L-02208-21	C3L-02208-T	FFPE	Clear cell renal cell carcinoma	CL	G2	Stage I	1728.87	940.863	0.588872	-0.561145
C3L-01978	C3L-01978-03;C3L-01978-01	C3L-01978-23;C3L-01978-21	C3L-01978-T	FFPE	Clear cell renal cell carcinoma	CL	G2	Stage I	1239.99	1088.42	0.022057	0.002441
C3N-02085	C3N-02085-01;C3N-02085-02	C3N-02085-21;C3N-02085-22	C3N-02085-T	FFPE	Clear cell renal cell carcinoma	CL	G2	Stage I	1789.39	784.569	0.166631	-0.150757
C3L-00796	C3L-00796-01	C3L-00796-21	C3L-00796-T	FFPE	Clear cell renal cell carcinoma	CL	G2	Stage I	1378.47	392.797	0.127114	-0.114077
C3N-02439	C3N-02439-02	C3N-02439-22	C3N-02439-T	FFPE	Clear cell renal cell carcinoma	CH	G3	Stage III	1672.88	1047.88	0.016923	-0.037285
C3N-01078	C3N-01078-02	C3N-01078-22	C3N-01078-T	FFPE	Clear cell renal cell carcinoma	CL	G2	NA	1456.26	510.944	0.032297	-0.078926
C3N-00721	C3N-00721-01	C3N-00721-21	C3N-00721-T	FFPE	Clear cell renal cell carcinoma	CH	G3	NA	2894.53	1022.75	0.178781	-0.229236
C3L-00583	C3L-00583-01	C3L-00583-21	C3L-00583-T	FFPE	Clear cell renal cell carcinoma	CH	G3	Stage I	1036.19	394.864	-0.112962	0.06212
C3L-00097	C3L-00097-01	C3L-00097-21	C3L-00097-T	FFPE	Clear cell renal cell carcinoma	CL	G2	Stage I	966.326	567.845	0.022139	-0.093923
C3N-01082	C3N-01082-03	C3N-01082-23	C3N-01082-T	FFPE	Clear cell renal cell carcinoma	CL	G2	NA	2587.68	512.257	0.196143	-0.319425
C3N-02248	C3N-02248-72;C3N-02248-73	C3N-02248-21;C3N-02248-22	C3N-02248-T	FFPE	Clear cell renal cell carcinoma	CH	G3	NA	1176.99	827.335	-0.084692	-0.042193
C3L-00103	C3L-00103-02	C3L-00103-22	C3L-00103-T	FFPE	Clear cell renal cell carcinoma	CH	G3	Stage III	1751.51	1121.98	-0.653419	0.519093
C3N-00320	C3N-00320-02	C3N-00320-22	C3N-00320-T	Frozen-NE	Clear cell renal cell carcinoma	CL	G2	Stage III	1496.9	793.342	-0.160183	0.024808
C3L-00812	C3L-00812-01	C3L-00812-21	C3L-00812-T	FFPE	Clear cell renal cell carcinoma	CL	G2	Stage I	1396.41	600.9	-0.50293	0.350992
C3L-02856	C3L-02856-01	C3L-02856-21	C3L-02856-T	FFPE	Clear cell renal cell carcinoma	CH-S	G4	Stage III	2068.62	1651.44	0.400663	-0.576016
C3N-02429	C3N-02429-01	C3N-02429-21	C3N-02429-T	FFPE	Clear cell renal cell carcinoma	CH	G3	Stage I	2807.95	92.5408	0.385557	-0.607304
C3N-00953	C3N-00953-02	C3N-00953-22	C3N-00953-T	FFPE	Clear cell renal cell carcinoma	CH	G3	Stage II	2192.67	904.738	0.217305	-0.475816
C3L-00165	C3L-00165-05	C3L-00165-25	C3L-00165-T	FFPE	Clear cell renal cell carcinoma	CH-S	G4	Stage III	1266.58	799.986	0.570731	-0.901452
C3L-01464	C3L-01464-01	C3L-01464-21	C3L-01464-T	FFPE	Clear cell renal cell carcinoma	CH	G4	Stage III	1776.86	860.338	0.125007	-0.460073
C3L-00800	C3L-00800-01	C3L-00800-21	C3L-00800-T	FFPE	Clear cell renal cell carcinoma	CL	G2	Stage I	2281.08	984.322	-0.038986	-0.326495
C3L-01952	C3L-01952-01	C3L-01952-21	C3L-01952-T	FFPE	Clear cell renal cell carcinoma	CL	G2	Stage I	2915.27	699.883	0.080282	-0.450692
C3N-01090	C3N-01090-04	C3N-01090-24	C3N-01090-T	FFPE	Clear cell renal cell carcinoma	CL	G1	NA	1686.52	1518.22	-0.129638	-0.253689
C3L-02544	C3L-02544-01	C3L-02544-21	C3L-02544-T	FFPE	Clear cell renal cell carcinoma	CH	G3	Stage III	1487.82	605.327	-0.45502	0.061127
C3L-00610	C3L-00610-01	C3L-00610-21	C3L-00610-T	FFPE	Clear cell renal cell carcinoma	CH	G3	Stage I	1302.85	804.296	-1.14561	0.75091
C3L-01462	C3L-01462-01	C3L-01462-21	C3L-01462-T	FFPE	Clear cell renal cell carcinoma	CL	G2	Stage I	1519.82	693.67	-0.300051	-0.112953
C3L-00976	C3L-00976-03	C3L-00976-23	C3L-00976-T	FFPE	Clear cell renal cell carcinoma	CH-R	G4	Stage IV	2184.48	458.968	-0.358933	-0.128996
C3N-00194	C3N-00194-02	C3N-00194-22	C3N-00194-T	FFPE	Clear cell renal cell carcinoma	CH	G3	Stage IV	1880.06	509.151	-0.214972	-0.288457
C3N-01086	C3N-01086-04	C3N-01086-24	C3N-01086-T	FFPE	Clear cell renal cell carcinoma	CL	G2	NA	2230.41	1575.64	-0.016501	-0.488517
C3N-02224	C3N-02224-02	C3N-02224-22	C3N-02224-T	FFPE	Clear cell renal cell carcinoma	CL	G2	NA	1561.56	1532.46	-0.644387	0.107202
C3L-00183	C3L-00183-05;C3L-00183-03	C3L-00183-25;C3L-00183-23	C3L-00183-T	FFPE	Clear cell renal cell carcinoma	CH-S	G4	Stage III	1146.12	1180.67	-0.684574	0.14413
C3N-01361	C3N-01361-01	C3N-01361-21	C3N-01361-T	FFPE	Clear cell renal cell carcinoma	CL	G2	Stage I	1631.67	1132.38	-0.727039	0.18287
C3L-02346	C3L-02346-01	C3L-02346-21	C3L-02346-T	FFPE	Clear cell renal cell carcinoma	CH-S	G4	Stage III	2445.89	938.69	0.245288	-0.793664
C3N-01989	C3N-01989-02	C3N-01989-22	C3N-01989-T	FFPE	Clear cell renal cell carcinoma	CL	G2	Stage II	241.351	70.1932	-0.45993	-0.089715
C3N-02068	C3N-02068-02;C3N-02068-01	C3N-02068-22;C3N-02068-21	C3N-02068-T	FFPE	Clear cell renal cell carcinoma	CL	G2	Stage I	1188.55	1060.06	-0.220207	-0.426104
C3L-00917	C3L-00917-01	C3L-00917-21	C3L-00917-T	FFPE	Clear cell renal cell carcinoma	CH	G3	Stage I	2617.25	922.93	-0.500166	-0.186817
C3L-02202	C3L-02202-01	C3L-02202-21	C3L-02202-T	FFPE	Clear cell renal cell carcinoma	CL	G1	Stage I	2744.5	1407.64	-0.206633	-0.484509
C3N-02761	C3N-02761-01;C3N-02761-02	C3N-02761-21;C3N-02761-22	C3N-02761-T	FFPE	Clear cell renal cell carcinoma	CL	G2	Stage I	1976.46	1137	0.39484	-1.09135
C3N-02082	C3N-02082-02;C3N-02082-01	C3N-02082-22;C3N-02082-21	C3N-02082-T	FFPE	Clear cell renal cell carcinoma	CL	G2	Stage I	2198.73	935.243	-0.26166	-0.436045
C3N-00148	C3N-00148-03	C3N-00148-23	C3N-00148-T	FFPE	Clear cell renal cell carcinoma	CH-S	G4	Stage I	1492.02	1212.05	-0.650758	-0.055993
C3L-02177	C3L-02177-01	C3L-02177-21	C3L-02177-T	FFPE	Clear cell renal cell carcinoma	CL	G2	Stage I	2020.44	1087.25	-0.275634	-0.4711
C3N-00647	C3N-00647-01	C3N-00647-21	C3N-00647-T	FFPE	Clear cell renal cell carcinoma	CL	G1	NA	947.522	518.044	-1.05761	0.283468
C3N-00831	C3N-00831-01	C3N-00831-21	C3N-00831-T	FFPE	Clear cell renal cell carcinoma	CL	G2	Stage II	1675.74	1000.65	-0.754884	-0.136045
C3L-01676	C3L-01676-03	C3L-01676-23	C3L-01676-T	FFPE	Clear cell renal cell carcinoma	CH	G3	Stage II	1785.3	497.729	-0.385832	-0.506278
C3L-01470	C3L-01470-01	C3L-01470-21	C3L-01470-T	FFPE	Clear cell renal cell carcinoma	CL	G2	Stage II	1537.58	334.818	-0.735568	-0.232251
C3L-00970	C3L-00970-03	C3L-00970-23	C3L-00970-T	FFPE	Clear cell renal cell carcinoma	CH	G3	Stage IV	2068.68	752.839	-0.212354	-0.811735
C3N-02084	C3N-02084-02;C3N-02084-01	C3N-02084-22;C3N-02084-21	C3N-02084-T	FFPE	Clear cell renal cell carcinoma	CL	G2	Stage I	872.748	423.061	-0.241786	-0.891973
C3N-01261	C3N-01261-03	C3N-01261-23	C3N-01261-T	Frozen-NE	Clear cell renal cell carcinoma	CL	G1	Stage I	625.588	448.014	-1.43793	0.280941
C3L-02175	C3L-02175-01	C3L-02175-21	C3L-02175-T	FFPE	Clear cell renal cell carcinoma	CL	G1	Stage I	2532.16	1493.32	-0.851852	-0.3564
C3L-01560	C3L-01560-01	C3L-01560-21	C3L-01560-T	FFPE	Clear cell renal cell carcinoma	CH	G3	Stage I	1762.68	1341.41	-0.954326	-0.295508
C3N-01649	C3N-01649-02	C3N-01649-22	C3N-01649-T	FFPE	Clear cell renal cell carcinoma	CL	G2	Stage III	1388.15	1389.56	-0.931507	-0.31986
C3N-01178	C3N-01178-02	C3N-01178-22	C3N-01178-T	FFPE	Clear cell renal cell carcinoma	CL	G2	Stage III	2821.96	519.203	-1.35664	0.075858
C3L-01553	C3L-01553-01	C3L-01553-21	C3L-01553-T	FFPE	Clear cell renal cell carcinoma	CL	G2	Stage I	1240.5	801.487	-1.10434	-0.188316
C3N-00495	C3N-00495-01	C3N-00495-21	C3N-00495-T	FFPE	Clear cell renal cell carcinoma	CL	G2	Stage I	2311.72	1492	-0.07242	-1.24484
C3N-02726	C3N-02726-01	C3N-02726-21	C3N-02726-T	FFPE	Clear cell renal cell carcinoma	CH	G3	Stage IV	1951.39	1317.41	-0.794694	-0.523042
C3L-01882	C3L-01882-01	C3L-01882-21	C3L-01882-T	FFPE	Clear cell renal cell carcinoma	CL	G2	Stage I	2475.49	1521.48	-0.554597	-0.77464
C3L-00765	C3L-00765-01	C3L-00765-21	C3L-00765-T	FFPE	Clear cell renal cell carcinoma	CH-S	G4	Stage I	1877.19	1637.83	-0.64729	-0.696102
C3L-02176	C3L-02176-01	C3L-02176-21	C3L-02176-T	FFPE	Clear cell renal cell carcinoma	CH	G3	Stage I	1197.03	942.207	-1.11426	-0.27961
C3N-01828	C3N-01828-01	C3N-01828-21	C3N-01828-T	FFPE	Clear cell renal cell carcinoma	CL	G2	Stage IV	1454.47	1403.68	-0.630947	-0.793578
C3L-01102	C3L-01102-01;C3L-01102-03	C3L-01102-21;C3L-01102-23	C3L-01102-T	FFPE	Clear cell renal cell carcinoma	CH	G3	Stage I	1872.14	1017.32	-0.801304	-0.633284
C3N-01080	C3N-01080-03	C3N-01080-23	C3N-01080-T	FFPE	Clear cell renal cell carcinoma	CL	G1	NA	2117.65	1272.17	-0.34471	-1.09271
C3L-01352	C3L-01352-01;C3L-01352-02	C3L-01352-21;C3L-01352-22	C3L-01352-T	FFPE	Clear cell renal cell carcinoma	CL	G2	Stage I	1189.78	496.253	-0.992533	-0.512622
C3N-02266	C3N-02266-01	C3N-02266-21	C3N-02266-T	FFPE	Clear cell renal cell carcinoma	CL	G1	Stage I	2226.15	1949.41	-0.785245	-0.733925
C3N-02332	C3N-02332-01	C3N-02332-21	C3N-02332-T	FFPE	Clear cell renal cell carcinoma	CL	G2	Stage III	1871.56	829.314	-0.890177	-0.64942
C3L-00902	C3L-00902-02	C3L-00902-22	C3L-00902-T	FFPE	Clear cell renal cell carcinoma	CL	G1	Stage I	1049.22	644.072	-0.678606	-0.867376
C3N-01806	C3N-01806-01	C3N-01806-21	C3N-01806-T	FFPE	Clear cell renal cell carcinoma	CH	G4	Stage III	2511.07	1086.18	-0.51572	-1.03504
C3L-00096	C3L-00096-01	C3L-00096-21	C3L-00096-T	FFPE	Clear cell renal cell carcinoma	CH	G4	Stage IV	1655.07	345.498	-0.534621	-1.14012
C3L-00907	C3L-00907-01	C3L-00907-21	C3L-00907-T	FFPE	Clear cell renal cell carcinoma	CL	G2	Stage I	2272.6	499.207	-0.747086	-0.942789
C3L-00766	C3L-00766-01	C3L-00766-21	C3L-00766-T	FFPE	Clear cell renal cell carcinoma	CL	G2	Stage I	983.559	984.601	-0.875532	-0.912106
C3N-01214	C3N-01214-03	C3N-01214-23	C3N-01214-T	FFPE	Clear cell renal cell carcinoma	CL	G2	Stage II	2726.78	1554.64	-0.737666	-1.13019
C3L-00079	C3L-00079-01	C3L-00079-21	C3L-00079-T	FFPE	Clear cell renal cell carcinoma	CH-S	G4	Stage III	2023.4	497.957	-0.978579	-0.928497
C3L-00789	C3L-00789-01	C3L-00789-21	C3L-00789-T	FFPE	Clear cell renal cell carcinoma	CL	G2	Stage I	876.151	982.154	0.473523	NA

### Sheet: Tissue Analysis
ANXA4 Group	Sample	Analysis	Number Detections	Number Lymphocyte cells	Number Stroma cells	Number Tumor cells	[%] Lymphocyte cells	[%] Stroma cells	[%] Tumor cells	Lymphocyte cells per [mm²]	Stroma cells per [mm²]	Tumor cells per [mm²]	Stroma/Tumor cells ratio	Lymphocyte/Tumor cells ratio	Analysis	Lymphocyte cells Average of Delaunay: Num neighbors	Lymphocyte cells Average of Distance to detection with Stroma cells [µm]	Lymphocyte cells Average of Distance to detection with Tumor cells [µm]	Stroma cells Average of Delaunay: Num neighbors	Stroma cells Average of Distance to detection with Lymphocyte cells [µm]	Stroma cells Average of Distance to detection with Tumor cells [µm]	Tumor cells Average of Delaunay: Num neighbors	Tumor cells Average of Distance to detection with Lymphocyte cells [µm]	Tumor cells Average of Distance to detection with Stroma cells [µm]	Analysis	Area [µm²]	Erythrozyte area [µm²]	Serum area [µm²]	Stroma tissue area [µm²]	Tumor tissue area [µm²]	empty space area [µm²]	Erythrozyte [%]	Serum [%]	Stroma tissue [%]	Tumor tissue [%]	empty space [%]	Stroma tissue to Tumor tissue ratio	Lymphozyte hotspot (cluster) area fraction [µm²/µm²]
enriched	C3L-00004	Cells	224718	12051	55949	156718	5.36272	24.8974	69.7399	280.678	1303.1	3650.1	0.357004	0.0768961	cell cluster	0.445274	14.0357	8.66473	1.05864	35.0191	9.61258	2.14121	35.1264	16.0498	ccRCC tissue composition	4.29353e+07	510937	91050.3	3.01988e+06	39023576	289860	0.0119002	0.00212064	0.0703357	0.908892	0.0067511	0.0773862	0.0500271
enriched	C3L-00010	Cells	286280	21403	88349	176528	7.47625	30.861	61.6627	334.404	1380.38	2758.1	0.500482	0.121244	cell cluster	0.893426	11.4225	9.3342	1.36558	34.7489	11.2253	2.35359	35.5824	14.8871	ccRCC tissue composition	6.40034e+07	1.89125e+06	8420379	17097532	36167400	426881	0.0295492	0.131561	0.267135	0.565085	0.00666966	0.472733	0.171379
enriched	C3L-00416	Cells	231607	31899	44790	154918	13.7729	19.3388	66.8883	940.402	1320.44	4567.08	0.289121	0.205909	cell cluster	1.28602	12.7422	8.52213	1.09819	18.7482	8.66623	2.62589	22.6669	16.4584	ccRCC tissue composition	3.39206e+07	714084	152679	4.7998e+06	28135250	118780	0.0210517	0.00450108	0.141501	0.829445	0.0035017	0.170597	0.500799
enriched	C3L-00448	Cells	236445	2395	35169	198881	1.01292	14.8741	84.113	71.2778	1046.67	5918.91	0.176834	0.0120424	cell cluster	0.290605	17.1455	11.6207	0.842219	89.8247	8.03038	3.66518	98.4545	16.9571	ccRCC tissue composition	3.36009e+07	3.06597e+06	211198	5.16267e+06	24842176	318918	0.0912466	0.00628547	0.153647	0.73933	0.00949135	0.207819	0.00501764
enriched	C3L-00606	Cells	230317	8096	62443	159778	3.51516	27.1118	69.3731	191.311	1475.55	3775.6	0.390811	0.0506703	cell cluster	0.355237	12.4928	9.11474	1.37303	44.5794	9.52451	2.39453	50.038	15.5511	ccRCC tissue composition	4.23186e+07	262475	550702	7021596	33835112	648712	0.00620236	0.0130132	0.165922	0.799533	0.0153292	0.207524	0.035045
enriched	C3L-00607	Cells	212471	16656	46114	149701	7.83919	21.7037	70.4571	337.849	935.373	3036.52	0.308041	0.111262	cell cluster	0.692963	17.7265	9.15842	1.72989	38.7578	11.0926	1.85749	37.2731	23.1528	ccRCC tissue composition	4.93001e+07	861168	63997	3938328	44277048	159592	0.0174679	0.00129811	0.0798847	0.898112	0.00323715	0.0889474	0.104394
enriched	C3L-00799	Cells	129520	8597	35685	85238	6.63758	27.5517	65.8107	202.383	840.067	2006.6	0.418651	0.100859	cell cluster	0.474584	17.5882	11.3196	1.11038	42.3176	13.7354	1.3414	45.7254	22.587	ccRCC tissue composition	4.24788e+07	889565	48237.1	5760276	35516708	263995	0.0209414	0.00113556	0.135604	0.836105	0.00621475	0.162185	0.0318789
enriched	C3L-00969	Cells	369449	42841	79291	247317	11.5959	21.462	66.9421	388.434	718.921	2242.39	0.320605	0.173223	cell cluster	0.967998	17.0084	11.0935	1.05465	30.2613	11.622	1.54834	39.7389	23.7966	ccRCC tissue composition	110291625	1.69183e+06	247149	18037396	90111968	203284	0.0153396	0.00224087	0.163543	0.817034	0.00184315	0.200166	0.177192
enriched	C3L-01869	Cells	56396	670	18615	37111	1.18803	33.0077	65.8043	69.5444	1932.19	3852.03	0.501603	0.0180539	cell cluster	0.265672	10.3712	10.0904	1.73838	109.569	12.113	2.80203	125.438	14.6273	ccRCC tissue composition	9634130	44954.6	10382.9	4554883	4.92149e+06	102422	0.00466618	0.00107772	0.472786	0.510839	0.0106311	0.925509	0.00614383
enriched	C3L-02201	Cells	128648	3045	12022	113581	2.36692	9.34488	88.2882	130.209	514.079	4856.9	0.105845	0.0268091	cell cluster	0.202299	22.3621	7.82946	0.485443	51.9849	8.53278	2.91881	63.9731	25.2782	ccRCC tissue composition	2.33855e+07	903422	31234.6	1.51549e+06	20792262	143097	0.0386317	0.00133564	0.0648047	0.889109	0.00611907	0.0728873	0.00605764
enriched	C3L-02352	Cells	312282	27186	76831	208265	8.70559	24.6031	66.6913	392.645	1109.66	3007.96	0.36891	0.130536	cell cluster	0.846024	14.322	11.3475	1.05012	34.5191	11.1341	2.3403	38.6845	16.7519	ccRCC tissue composition	6.92381e+07	5.60473e+06	1.79972e+06	12333814	49211896	287899	0.0809487	0.0259933	0.178136	0.710764	0.0041581	0.250627	0.147304
enriched	C3L-02556	Cells	13293	73	1771	11449	0.549161	13.3228	86.128	16.8103	407.822	2636.45	0.154686	0.0063761	cell cluster	0.109589	24.6391	10.0647	0.856014	138.715	10.8398	1.68856	181.66	38.0011	ccRCC tissue composition	4.34258e+06	83668.6	4802.61	163058	3.96705e+06	123993	0.019267	0.00110594	0.0375487	0.913526	0.0285528	0.0411031	0
enriched	C3N-00168	Cells	314067	6166	50072	257829	1.96328	15.9431	82.0936	35.0328	284.489	1464.88	0.194206	0.0239151	cell cluster	0.197211	26.5826	11.6612	0.519572	107.496	14.6094	1.67963	118.696	30.6117	ccRCC tissue composition	1.76007e+08	19972576	615465	51802120	98388480	5.22792e+06	0.113476	0.00349683	0.294319	0.559005	0.029703	0.526506	0.00134745
enriched	C3N-00573	Cells	272186	8410	47852	215924	3.0898	17.5806	79.3296	112.975	642.817	2900.6	0.221615	0.0389489	cell cluster	0.520333	17.6386	10.186	1.76398	50.9268	11.3361	2.16407	72.6305	30.6509	ccRCC tissue composition	7.44411e+07	336491	3.66763e+06	11233634	58814212	389136	0.00452024	0.0492689	0.150906	0.790077	0.00522744	0.191002	0.0259674
enriched	C3N-00733	Cells	104177	8152	21525	74500	7.82514	20.662	71.5129	275.909	728.527	2521.5	0.288926	0.109423	cell cluster	0.574092	18.0813	10.6495	1.242	30.0192	10.3139	1.75238	37.7745	24.776	ccRCC tissue composition	2.95459e+07	952574	48076.9	2.17567e+06	26178004	191600	0.0322404	0.00162719	0.0736368	0.886011	0.00648483	0.0831106	0.0949497
enriched	C3N-01088	Cells	1074458	35592	208813	830053	3.31255	19.4343	77.2532	204.053	1197.15	4758.79	0.251566	0.0428792	cell cluster	0.329344	13.7008	8.88189	1.03995	40.0822	8.12948	2.81707	42.6135	16.178	ccRCC tissue composition	1.74425e+08	3313758	108858	24535540	142068496	4398640	0.0189982	0.000624094	0.140665	0.814495	0.0252179	0.172702	0.0276244
enriched	C3N-01651	Cells	59501	5369	28605	25527	9.02338	48.0748	42.9018	536.791	2859.92	2552.18	1.12058	0.210326	cell cluster	0.54498	9.37612	10.519	2.35637	23.9923	11.5183	1.52106	26.3146	12.3723	ccRCC tissue composition	1.0002e+07	1266.11	140.679	1170688	8610060	219869	0.000126585	1.4065e-05	0.117045	0.860832	0.0219824	0.135967	0.181175
enriched	C3N-01808	Cells	41983	1012	7016	33955	2.4105	16.7115	80.878	63.7428	441.916	2138.72	0.206626	0.0298042	cell cluster	0.185523	22.9962	12.5856	0.748435	75.2855	13.329	1.70237	88.6028	29.8351	ccRCC tissue composition	1.58763e+07	3601352	2864.37	2.33095e+06	9911095	30046.6	0.226838	0.000180418	0.146819	0.62427	0.00189254	0.235186	0.00651279
enriched	C3N-02160	Cells	261218	3660	34250	223308	1.40113	13.1117	85.4872	21.4742	200.954	1310.21	0.153376	0.0163899	cell cluster	0.0770492	42.1395	16.2529	0.439299	134.454	16.3732	1.18733	135.053	42.1789	ccRCC tissue composition	1.70437e+08	5.39666e+06	5072463	42148684	114741736	3.07763e+06	0.0316637	0.0297615	0.247297	0.67322	0.0180572	0.367335	0
enriched	C3N-02262	Cells	33205	1202	12089	19914	3.61994	36.4072	59.9729	91.1562	916.795	1510.22	0.60706	0.0603595	cell cluster	0.244592	22.7461	13.8983	1.63124	70.1293	14.8802	1.01838	65.8549	22.0805	ccRCC tissue composition	1.31862e+07	9273.06	128.955	816475	11757575	602698	0.000703243	9.77961e-06	0.0619191	0.891661	0.0457069	0.0694425	0.000400238
enriched	C3N-02263	Cells	87065	421	26328	60316	0.483547	30.2395	69.277	39.3901	2463.33	5643.35	0.436501	0.00697991	cell cluster	0.0617577	13.8212	8.35794	1.97729	99.4304	8.83381	3.3432	93.3371	13.6587	ccRCC tissue composition	1.0688e+07	2973.79	12833	1.52423e+06	8989904	158029	0.000278237	0.0012007	0.142612	0.841123	0.0147857	0.169549	0
enriched	C3N-02264	Cells	47368	270	23890	23208	0.570005	50.4349	48.9951	27.6076	2442.76	2373.02	1.02939	0.0116339	cell cluster	0.0295203	14.8522	11.0218	2.21766	128.213	11.3085	1.65124	123.968	12.2045	ccRCC tissue composition	9.77993e+06	16725.1	105.509	1.77005e+06	7429060	563992	0.00171015	1.07883e-05	0.180988	0.759623	0.0576683	0.23826	0
enriched	C3N-02811	Cells	132164	1388	33670	97106	1.05021	25.4759	73.4739	29.1177	706.334	2037.1	0.346734	0.0142937	cell cluster	0.116715	18.9179	13.2044	1.07134	103.856	10.7851	1.74292	114.102	20.2988	ccRCC tissue composition	4.76687e+07	4238024	1.26831e+06	6884192	35123468	154676	0.0889059	0.0266067	0.144418	0.736825	0.00324482	0.196	9.47394e-05
enriched	C3N-02945	Cells	253429	19052	58391	175986	7.51769	23.0404	69.4419	467.367	1432.4	4317.14	0.331793	0.108259	cell cluster	0.593219	13.2756	9.10037	1.30075	27.3887	10.3926	2.77128	31.5004	17.1329	ccRCC tissue composition	40764521	17252.7	88963.6	5.67871e+06	34878448	101148	0.000423227	0.00218238	0.139305	0.855608	0.00248127	0.162814	0.111511
reduced	C3L-00790	Cells	47367	4960	16202	26205	10.4714	34.2052	55.3233	195.742	639.397	1034.16	0.618279	0.189277	cell cluster	0.828226	18.1949	20.1715	0.953833	62.6653	18.2106	1.27495	101.281	23.3988	ccRCC tissue composition	2.53395e+07	3.82625e+06	82496.3	11445933	9937523	47283.6	0.150999	0.00325564	0.451704	0.392175	0.00186601	1.15179	0.0738312
reduced	C3L-00815	Cells	49599	8942	21148	19509	18.0286	42.638	39.3335	510.334	1206.95	1113.41	1.08401	0.458353	cell cluster	1.20152	13.56	13.9567	1.5226	27.5896	17.9851	1.29591	24.0006	15.7379	ccRCC tissue composition	1.75219e+07	3988355	658055	6.36626e+06	6178314	330884	0.227622	0.0375562	0.363332	0.352606	0.018884	1.03042	0.298092
reduced	C3L-00982	Cells	153202	16490	43541	93171	10.7636	28.4206	60.8158	293.062	773.814	1655.84	0.467324	0.176986	cell cluster	0.767374	16.5923	11.5795	1.24751	36.8594	15.0976	1.59187	38.6906	23.7039	ccRCC tissue composition	5.6268e+07	4.09537e+06	234453	25768974	25779274	389949	0.0727832	0.00416671	0.457968	0.458151	0.00693021	0.9996	0.134211
reduced	C3L-01033	Cells	242213	30089	80802	131322	12.4225	33.3599	54.2176	298.997	802.936	1304.96	0.615297	0.229124	cell cluster	0.625278	16.3689	13.2524	0.932069	31.0657	15.7155	0.781971	33.8391	21.1474	ccRCC tissue composition	1.00633e+08	110804	480347	11034890	88862824	144305	0.00110107	0.00477325	0.109655	0.883037	0.00143397	0.124179	0.0946428
reduced	C3L-01459	Cells	34645	8244	11438	14963	23.7956	33.0149	43.1895	475.906	660.288	863.778	0.764419	0.550959	cell cluster	1.00995	16.8643	17.625	0.84298	26.648	19.258	0.970394	26.0226	19.4756	ccRCC tissue composition	1.73227e+07	8.29675e+06	949307	2.09286e+06	5.77452e+06	209310	0.478951	0.0548012	0.120816	0.333349	0.012083	0.36243	0.195074
reduced	C3L-01836	Cells	357217	10112	82763	264342	2.83077	23.1688	74.0004	206.406	1689.36	5395.75	0.313091	0.0382535	cell cluster	0.438884	10.2371	8.15595	1.36315	38.0031	8.04482	3.07024	43.0212	14.4192	ccRCC tissue composition	4.89908e+07	881910	90772.9	5869845	41799252	348992	0.0180016	0.00185286	0.119815	0.853207	0.00712363	0.140429	0.0365722
reduced	C3L-02214	Cells	260971	45445	127366	88160	17.4138	48.8047	33.7815	535.215	1500.02	1038.28	1.44471	0.515483	cell cluster	1.77877	12.4436	15.688	1.83008	41.2797	22.6956	1.28312	35.0382	13.5176	ccRCC tissue composition	8.49098e+07	2889241	1.3304e+06	43987296	36322908	379949	0.0340272	0.0156684	0.518047	0.427782	0.00447474	1.21101	0.2201
reduced	C3L-02364	Cells	109634	16956	39666	53012	15.466	36.1804	48.3536	634.405	1484.09	1983.43	0.748246	0.319852	cell cluster	1.15794	12.8928	12.7116	1.4307	26.0099	13.3739	1.79919	26.2173	14.3189	ccRCC tissue composition	2.67274e+07	496494	294378	15135628	10703408	97509.8	0.0185762	0.0110141	0.566296	0.400465	0.00364831	1.41409	0.262805
reduced	C3N-00150	Cells	133637	16809	40417	76411	12.5781	30.2439	57.178	186.172	447.647	846.307	0.528942	0.219981	cell cluster	0.517818	21.2818	16.34	0.836975	34.8373	17.4886	1.30827	36.2675	23.592	ccRCC tissue composition	9.02876e+07	16056185	4695249	37223336	30984116	1.3287e+06	0.177834	0.0520033	0.412275	0.343171	0.0147163	1.20137	0.0405844
reduced	C3N-00154	Cells	504790	158901	212845	133044	31.4786	42.1651	26.3563	1068.49	1431.22	894.621	1.59981	1.19435	cell cluster	1.98011	10.9494	25.6468	1.65797	15.0899	20.9052	0.574171	24.8995	19.3839	ccRCC tissue composition	1.48715e+08	11223685	147818	32015708	104958448	369832	0.0754709	0.000993965	0.215282	0.705767	0.00248684	0.305032	0.617337
reduced	C3N-00244	Cells	165318	10482	18445	136391	6.34051	11.1573	82.5022	502.051	883.451	6532.65	0.135236	0.0768526	cell cluster	0.853325	16.0617	11.3025	1.00677	24.5211	10.4823	3.85434	31.0521	23.0287	ccRCC tissue composition	2.08784e+07	642424	232909	6.47333e+06	1.33052e+07	224457	0.0307699	0.0111555	0.31005	0.637274	0.0107507	0.486525	0.210039
reduced	C3N-01085	Cells	902133	153865	194258	554010	17.0557	21.5332	61.4111	750.96	948.104	2703.92	0.35064	0.27773	cell cluster	1.01893	16.6968	10.8393	0.90908	20.4893	11.5612	2.13352	21.8734	20.4777	ccRCC tissue composition	2.04891e+08	10348574	3071111	74597320	114608752	2.26533e+06	0.0505077	0.014989	0.364083	0.559364	0.0110563	0.650887	0.536117
reduced	C3N-01213	Cells	163903	1272	57145	105486	0.776069	34.8651	64.3588	27.9284	1254.69	2316.08	0.541731	0.0120585	cell cluster	0.117925	14.5854	10.4975	1.60885	109.812	10.689	1.78564	117.979	16.6822	ccRCC tissue composition	4.5545e+07	716785	240728	13223493	31350116	13841.2	0.015738	0.00528551	0.290339	0.688333	0.000303902	0.4218	0.000147125
reduced	C3N-01220	Cells	388839	37880	126587	224372	9.74182	32.5551	57.7031	282.702	944.732	1674.51	0.564184	0.168827	cell cluster	0.882682	13.0637	10.8455	0.940997	37.976	13.4824	1.32129	40.3888	18.1673	ccRCC tissue composition	1.33993e+08	3.63493e+06	1.75361e+06	49464856	77244624	1.89451e+06	0.0271279	0.0130874	0.369161	0.576485	0.0141389	0.640366	0.104617
reduced	C3N-01524	Cells	127768	7727	30040	90001	6.04768	23.5114	70.441	185.462	721.014	2160.19	0.333774	0.0858546	cell cluster	0.54769	17.0631	10.5265	1.19621	38.8724	12.0408	2.038	44.2453	22.4122	ccRCC tissue composition	41663547	7610070	307828	5839478	26093094	1.81308e+06	0.182655	0.00738843	0.140158	0.626281	0.0435171	0.223794	0.0438805
reduced	C3N-01648	Cells	95371	4975	29202	61194	5.21647	30.6194	64.1642	390.562	2292.5	4804.04	0.477204	0.0812988	cell cluster	0.73515	10.5618	7.36418	1.74088	35.8939	9.17926	2.80019	35.38	13.3673	ccRCC tissue composition	1.2738e+07	8659.55	21730.9	4.49292e+06	7.71137e+06	506779	0.000679818	0.00170599	0.352717	0.605381	0.0397847	0.582636	0.134472
reduced	C3N-01657	Cells	15304	3598	3103	8603	23.5102	20.2757	56.2141	777.208	670.282	1858.34	0.360688	0.418226	cell cluster	1.05392	18.3264	16.7032	0.77989	20.8305	14.4597	2.14088	22.4835	19.2276	ccRCC tissue composition	4629392	700060	44016.8	1.05756e+06	2524016	303737	0.151221	0.00950811	0.228445	0.545215	0.0656105	0.419	0.464593
reduced	C3N-02063	Cells	373024	14291	84769	273964	3.83112	22.7248	73.4441	253.941	1506.29	4868.16	0.309417	0.0521638	cell cluster	0.267301	14.7142	8.02906	1.0249	40.3521	9.45687	3.20331	35.2965	14.3813	ccRCC tissue composition	56276753	2.85215e+06	35533.1	9148031	43565352	675687	0.0506808	0.000631399	0.162554	0.774127	0.0120065	0.209984	0.0681629
